# Profiling serum oxylipin metabolites across melanoma subtypes and immunotherapy responders

**DOI:** 10.1101/2025.02.05.636637

**Authors:** Alexander C. Goodman, Kylie M. Michel, Morgan L. MacBeth, Jaqueline A. Turner, Richard P. Tobin, William A. Robinson, Kasey L. Couts

## Abstract

**Objectives:** This study investigates the relationship between serum oxylipin profiles and response to immune checkpoint inhibitor therapy in melanoma subtypes to identify potential metabolic biomarkers for treatment response.

**Methods:** In a retrospective cohort study, serum samples from 43 stage III and stage IV melanoma patients treated at the University of Colorado Hospital from 2010 to 2023 were analyzed via ultra-high-pressure liquid chromatography-mass spectrometry. Melanoma patients were treated anti-PD-1 monotherapy or combination immune checkpoint inhibitor therapy and response was assessed using RECIST 1.1 criteria.

**Results:** Using mass spectroscopy, we determined global oxylipin metabolite profiles are largely uniform pre-and post-treatment across melanoma subtypes including cutaneous, acral, mucosal, and uveal melanoma. Across subtypes, 33 oxylipin metabolites were analyzed, with limited variation observed overall. Prostaglandin J_2_ was more abundant in rare melanoma subtypes including acral, mucosal, and uveal melanoma compared to cutaneous melanoma.

**Conclusions:** Despite limited variation of serum oxylipin molecular species by subtype and response status, we observed significant differences in Prostaglandin J_2_ which could serve as a potential biomarker for immune checkpoint inhibitor therapy response in melanoma. However, further investigation is warranted to explore the role of oxylipins in immune response modulation.
