## Supplementary Digital Content 2 for "Profiling serum oxylipin metabolites across melanoma subtypes and immunotherapy responders"

### Sheet: Shapiro-Wilk Results
	Lipid	Comparison
		Between All Subtypes		Between Mucosal Locations		Between Responders and Non-responders		Between Matched Pre and Post
		W	p	W	p	W	p	W	p
	11β-13,14-dihydro-15-keto Prostaglandin F2α	0.872379	0.000201127	0.904109	0.0123053	0.892599	0.00654406	0.924324	0.027282
	12(13)-DiHOME	0.427491	9.66264e-12	0.419957	1.25129e-09	0.748493	1.13225e-05	0.2448	1.05504e-11
	12(S)-HETE	0.640459	5.08752e-09	0.623072	1.96951e-07	0.635244	2.80545e-07	0.675578	3.82445e-07
	13-OxoODE	0.765793	7.1117e-07	0.901786	0.0108135	0.771127	2.64421e-05	0.548164	8.91499e-09
	13,14-dihydro-15-keto Prostaglandin D2	0.790026	2.20567e-06	0.742387	9.07244e-06	0.785587	4.65637e-05	0.649947	1.68062e-07
	13,14-dihydro-15-keto Prostaglandin F2α	0.737099	2.03004e-07	0.704744	2.46219e-06	0.977882	0.78204	0.700589	8.87139e-07
	13(S)-HODE	0.61211	1.95221e-09	0.731407	6.13608e-06	0.575807	5.31435e-08	0.785484	2.20039e-05
	15-deoxy-12,14-Prostaglandin D2	0.750624	3.626e-07	0.805434	0.000104695	0.769081	2.44464e-05	0.500573	2.61427e-09
	15-keto-Prostaglandin E2	0.719637	9.85575e-08	0.715631	3.55342e-06	0.719841	4.10394e-06	0.923781	0.0263616
	15(S)-HEPE	0.885325	0.000462296	0.927756	0.0481358	0.869782	0.00199567	0.874594	0.00148454
	15(S)-HETE	0.972967	0.398104	0.93839	0.0909926	0.975908	0.72665	0.958074	0.243094
	17(S)-HDHA	0.874416	0.000228658	0.848686	0.000714666	0.797281	7.46852e-05	0.949726	0.141566
	2,3-dinor-11β-Prostaglandin F2α	0.774328	1.05087e-06	0.789003	5.33794e-05	0.765996	2.17326e-05	0.871298	0.00124409
	5(S)-HETE	0.832218	1.92023e-05	0.76353	1.97935e-05	0.713436	3.29798e-06	0.81746	8.83217e-05
	6-keto-Prostaglandin F1α	0.830915	1.78849e-05	0.852803	0.000868876	0.828767	0.00028677	0.926869	0.0320617
	9-OxoODE	0.62811	3.33241e-09	0.57751	5.56201e-08	0.726957	5.25029e-06	0.336854	6.45016e-11
	9(10)-DiHOME	0.931348	0.0129365	0.971754	0.608161	0.918503	0.0279468	0.903075	0.00742338
	9(S)-HODE	0.903058	0.00155093	0.887269	0.0049215	0.945643	0.140912	0.884394	0.00253935
	Arachidonic Acid (AA)	0.948366	0.0519702	0.950866	0.192757	0.959658	0.322414	0.959575	0.267402
	Dihomo-γ-Linolenic Acid (DGLA)	0.886693	0.000506041	0.893071	0.00671268	0.912181	0.0194132	0.852437	0.000468693
	Docosahexaenoic Acid (DHA)	0.87166	0.00019227	0.875529	0.00267047	0.926355	0.0442997	0.88331	0.0023909
	Docosapentaenoic Acid	0.886619	0.000503551	0.928747	0.0510564	0.917108	0.0257739	0.879825	0.00197287
	Eicosapentaenoic Acid (EPA)	0.745031	2.84618e-07	0.727891	5.42431e-06	0.87873	0.00314791	0.843223	0.000296918
	Leukotriene B4	0.668652	1.38656e-08	0.943425	0.123283	0.719467	4.0516e-06	0.476445	1.44543e-09
	Linoleic Acid (LA)	0.979267	0.618886	0.983515	0.917064	0.96931	0.541116	0.967277	0.427845
	Maresin 1	0.853378	6.35661e-05	0.820861	0.000202375	0.884785	0.0043162	0.931174	0.042229
	Maresin 2	0.958782	0.125104	0.954801	0.243365	0.962463	0.37742	0.967416	0.431304
	Prostaglandin A2	0.827136	1.45792e-05	0.826346	0.000257527	0.934431	0.0717105	0.819216	9.56639e-05
	Prostaglandin D2	0.860219	9.53764e-05	0.824693	0.000239404	0.957433	0.283744	0.812236	6.98079e-05
	Prostaglandin E2	0.779049	1.30914e-06	0.748268	1.12297e-05	0.974004	0.672132	0.383822	1.73874e-10
	Prostaglandin J2	0.978979	0.607727	0.967447	0.492701	0.984576	0.936112	0.643515	1.37536e-07
	Protectin D1	0.303837	5.22832e-13	0.261962	5.29301e-11	0.273129	6.51257e-11	0.830922	0.000164566
	α-Linolenic Acid (ALA)	0.889113	0.000594458	0.881797	0.003691	0.888506	0.00525576	0.933259	0.0483063
