## Supplementary Digital Content 3 for "Profiling serum oxylipin metabolites across melanoma subtypes and immunotherapy responders"

### Sheet: Descriptive Stats
	Lipid	Subtype	Mean	SD
	11β-13,14-dihydro-15-keto Prostaglandin F2α	Cutaneous	1.20312	0.446951
	11β-13,14-dihydro-15-keto Prostaglandin F2α	Acral	1.26339	0.582172
	11β-13,14-dihydro-15-keto Prostaglandin F2α	Mucosal	1.0544	0.497742
	11β-13,14-dihydro-15-keto Prostaglandin F2α	Uveal	0.729023	0.220281
	12(13)-DiHOME	Cutaneous	4.45785	1.52167
	12(13)-DiHOME	Acral	8.28244	5.66297
	12(13)-DiHOME	Mucosal	9.80403	15.0028
	12(13)-DiHOME	Uveal	4.88984	3.62122
	12(S)-HETE	Cutaneous	67.1754	45.6158
	12(S)-HETE	Acral	47.7718	70.4259
	12(S)-HETE	Mucosal	67.1863	114.731
	12(S)-HETE	Uveal	39.3503	87.4675
	13-OxoODE	Cutaneous	19.5946	2.3136
	13-OxoODE	Acral	25.3192	9.19768
	13-OxoODE	Mucosal	21.874	4.2702
	13-OxoODE	Uveal	18.7739	1.6009
	13,14-dihydro-15-keto Prostaglandin D2	Cutaneous	0.529351	0.323437
	13,14-dihydro-15-keto Prostaglandin D2	Acral	0.437791	0.161581
	13,14-dihydro-15-keto Prostaglandin D2	Mucosal	0.498423	0.18049
	13,14-dihydro-15-keto Prostaglandin D2	Uveal	0.550711	0.208568
	13,14-dihydro-15-keto Prostaglandin F2α	Cutaneous	1.20549	0.0758487
	13,14-dihydro-15-keto Prostaglandin F2α	Acral	1.16493	0.128423
	13,14-dihydro-15-keto Prostaglandin F2α	Mucosal	1.12867	0.283769
	13,14-dihydro-15-keto Prostaglandin F2α	Uveal	1.07174	0.102209
	13(S)-HODE	Cutaneous	1.76203	0.540113
	13(S)-HODE	Acral	4.42549	4.96716
	13(S)-HODE	Mucosal	3.07042	2.34746
	13(S)-HODE	Uveal	1.43272	0.369275
	15-deoxy-12,14-Prostaglandin D2	Cutaneous	0.695165	0.714512
	15-deoxy-12,14-Prostaglandin D2	Acral	1.0036	0.722257
	15-deoxy-12,14-Prostaglandin D2	Mucosal	0.692914	0.275472
	15-deoxy-12,14-Prostaglandin D2	Uveal	0.551762	0.207379
	15-keto-Prostaglandin E2	Cutaneous	1.24368	0.704906
	15-keto-Prostaglandin E2	Acral	0.898206	0.646787
	15-keto-Prostaglandin E2	Mucosal	1.07157	1.04744
	15-keto-Prostaglandin E2	Uveal	0.708257	0.82523
	15(S)-HEPE	Cutaneous	1.75534	0.581277
	15(S)-HEPE	Acral	3.01208	1.67663
	15(S)-HEPE	Mucosal	2.56767	0.91225
	15(S)-HEPE	Uveal	2.21622	0.807579
	15(S)-HETE	Cutaneous	2.23878	0.267434
	15(S)-HETE	Acral	2.57109	0.326738
	15(S)-HETE	Mucosal	2.28783	0.335083
	15(S)-HETE	Uveal	2.22858	0.350286
	17(S)-HDHA	Cutaneous	1.30698	0.314012
	17(S)-HDHA	Acral	1.48893	0.501645
	17(S)-HDHA	Mucosal	1.55652	0.728654
	17(S)-HDHA	Uveal	1.18583	0.683365
	2,3-dinor-11β-Prostaglandin F2α	Cutaneous	0.272335	0.0893872
	2,3-dinor-11β-Prostaglandin F2α	Acral	0.27276	0.133254
	2,3-dinor-11β-Prostaglandin F2α	Mucosal	0.261393	0.164966
	2,3-dinor-11β-Prostaglandin F2α	Uveal	0.220238	0.0568951
	5(S)-HETE	Cutaneous	1.12988	0.385382
	5(S)-HETE	Acral	1.55247	0.422587
	5(S)-HETE	Mucosal	1.5208	0.882741
	5(S)-HETE	Uveal	1.31645	0.77702
	6-keto-Prostaglandin F1α	Cutaneous	0.0858467	0.0435197
	6-keto-Prostaglandin F1α	Acral	0.0590093	0.0455445
	6-keto-Prostaglandin F1α	Mucosal	0.0718112	0.0688758
	6-keto-Prostaglandin F1α	Uveal	0.0465395	0.0282901
	9-OxoODE	Cutaneous	3.33539	1.01347
	9-OxoODE	Acral	6.62455	4.21076
	9-OxoODE	Mucosal	5.93791	5.94088
	9-OxoODE	Uveal	4.03003	2.7772
	9(10)-DiHOME	Cutaneous	25.5895	1.75038
	9(10)-DiHOME	Acral	26.03	3.04814
	9(10)-DiHOME	Mucosal	25.2597	2.04471
	9(10)-DiHOME	Uveal	24.5195	1.02959
	9(S)-HODE	Cutaneous	3.06491	0.48497
	9(S)-HODE	Acral	3.24508	0.315617
	9(S)-HODE	Mucosal	3.13485	0.653569
	9(S)-HODE	Uveal	2.79891	0.447673
	Arachidonic Acid (AA)	Cutaneous	428.929	181.683
	Arachidonic Acid (AA)	Acral	463.054	293.979
	Arachidonic Acid (AA)	Mucosal	444.87	262.271
	Arachidonic Acid (AA)	Uveal	287.803	196.498
	Dihomo-γ-Linolenic Acid (DGLA)	Cutaneous	287.002	195.811
	Dihomo-γ-Linolenic Acid (DGLA)	Acral	363.254	296.268
	Dihomo-γ-Linolenic Acid (DGLA)	Mucosal	349.231	233.553
	Dihomo-γ-Linolenic Acid (DGLA)	Uveal	220.947	154.613
	Docosahexaenoic Acid (DHA)	Cutaneous	525.113	267.562
	Docosahexaenoic Acid (DHA)	Acral	983.368	833.544
	Docosahexaenoic Acid (DHA)	Mucosal	1024.93	751.945
	Docosahexaenoic Acid (DHA)	Uveal	606.786	555.701
	Docosapentaenoic Acid	Cutaneous	180.809	116.643
	Docosapentaenoic Acid	Acral	298.919	303.622
	Docosapentaenoic Acid	Mucosal	269.884	187.182
	Docosapentaenoic Acid	Uveal	177.221	145.409
	Eicosapentaenoic Acid (EPA)	Cutaneous	49.5286	24.6803
	Eicosapentaenoic Acid (EPA)	Acral	127.465	131.82
	Eicosapentaenoic Acid (EPA)	Mucosal	112.022	110.588
	Eicosapentaenoic Acid (EPA)	Uveal	73.5599	65.2725
	Leukotriene B4	Cutaneous	1.96999	0.346546
	Leukotriene B4	Acral	2.07389	0.809658
	Leukotriene B4	Mucosal	1.88404	0.224333
	Leukotriene B4	Uveal	2.16928	0.978167
	Linoleic Acid (LA)	Cutaneous	8447.36	3607.12
	Linoleic Acid (LA)	Acral	9183.75	4770.82
	Linoleic Acid (LA)	Mucosal	10169.6	4343.5
	Linoleic Acid (LA)	Uveal	7449.15	4069.38
	Maresin 1	Cutaneous	0.0540029	0.0529676
	Maresin 1	Acral	0.0599659	0.0355269
	Maresin 1	Mucosal	0.0414192	0.0319579
	Maresin 1	Uveal	0.044727	0.0449862
	Maresin 2	Cutaneous	0.266589	0.15543
	Maresin 2	Acral	0.345198	0.165983
	Maresin 2	Mucosal	0.357881	0.18464
	Maresin 2	Uveal	0.263286	0.165608
	Prostaglandin A2	Cutaneous	2.22194	0.688933
	Prostaglandin A2	Acral	3.26627	1.0678
	Prostaglandin A2	Mucosal	3.08748	1.27896
	Prostaglandin A2	Uveal	3.66082	2.50572
	Prostaglandin D2	Cutaneous	1.27903	0.405098
	Prostaglandin D2	Acral	0.978237	0.400218
	Prostaglandin D2	Mucosal	1.22313	0.537388
	Prostaglandin D2	Uveal	0.938895	0.43376
	Prostaglandin E2	Cutaneous	0.675355	0.27333
	Prostaglandin E2	Acral	0.552328	0.193055
	Prostaglandin E2	Mucosal	0.633954	0.302322
	Prostaglandin E2	Uveal	0.465605	0.15539
	Prostaglandin J2	Cutaneous	0.708858	0.0270582
	Prostaglandin J2	Acral	0.763733	0.0472923
	Prostaglandin J2	Mucosal	0.79032	0.0469487
	Prostaglandin J2	Uveal	0.765246	0.0218196
	Protectin D1	Cutaneous	0.0442355	0.0286912
	Protectin D1	Acral	0.0689188	0.0262348
	Protectin D1	Mucosal	0.123619	0.375808
	Protectin D1	Uveal	0.156427	0.336876
	α-Linolenic Acid (ALA)	Cutaneous	1150.68	688.553
	α-Linolenic Acid (ALA)	Acral	2190.28	1553.47
	α-Linolenic Acid (ALA)	Mucosal	1941.95	1293.02
	α-Linolenic Acid (ALA)	Uveal	1100.54	774.861

### Sheet: Kruskal-Wallis Results
	Lipid	H	p
	11β-13,14-dihydro-15-keto Prostaglandin F2α	6.37832	0.0945869
	12(13)-DiHOME	4.02035	0.259275
	12(S)-HETE	3.46717	0.325045
	13-OxoODE	6.66731	0.0832925
	13,14-dihydro-15-keto Prostaglandin D2	1.89831	0.593779
	13,14-dihydro-15-keto Prostaglandin F2α	3.74922	0.289849
	13(S)-HODE	9.58386	0.0224558
	15-deoxy-12,14-Prostaglandin D2	4.09898	0.250973
	15-keto-Prostaglandin E2	5.51182	0.137933
	15(S)-HEPE	4.25075	0.23563
	15(S)-HETE	4.12015	0.248779
	17(S)-HDHA	3.19653	0.362305
	2,3-dinor-11β-Prostaglandin F2α	1.96465	0.579776
	5(S)-HETE	2.6312	0.452045
	6-keto-Prostaglandin F1α	2.98833	0.393428
	9-OxoODE	4.40168	0.221229
	9(10)-DiHOME	2.00974	0.570388
	9(S)-HODE	4.30846	0.230025
	Arachidonic Acid (AA)	3.17358	0.365628
	Dihomo-γ-Linolenic Acid (DGLA)	2.27657	0.517023
	Docosahexaenoic Acid (DHA)	3.98726	0.262843
	Docosapentaenoic Acid	2.34546	0.503868
	Eicosapentaenoic Acid (EPA)	2.88325	0.409978
	Leukotriene B4	0.484367	0.922312
	Linoleic Acid (LA)	1.98949	0.57459
	Maresin 1	2.15951	0.539967
	Maresin 2	1.82734	0.609003
	Prostaglandin A2	3.55849	0.313255
	Prostaglandin D2	5.70515	0.126871
	Prostaglandin E2	4.92112	0.177665
	Prostaglandin J2	13.7146	0.00332057
	Protectin D1	4.25532	0.235181
	α-Linolenic Acid (ALA)	4.20926	0.239736

### Sheet: Post Hoc Dunn Test Results
	Lipid	Group 1	Group 2	p
	11β-13,14-dihydro-15-keto Prostaglandin F2α	Cutaneous	Acral	0.848633
	11β-13,14-dihydro-15-keto Prostaglandin F2α	Cutaneous	Mucosal	0.480454
	11β-13,14-dihydro-15-keto Prostaglandin F2α	Cutaneous	Uveal	0.130869
	11β-13,14-dihydro-15-keto Prostaglandin F2α	Acral	Mucosal	0.382023
	11β-13,14-dihydro-15-keto Prostaglandin F2α	Acral	Uveal	0.129118
	11β-13,14-dihydro-15-keto Prostaglandin F2α	Mucosal	Uveal	0.175485
	12(13)-DiHOME	Cutaneous	Acral	0.393235
	12(13)-DiHOME	Cutaneous	Mucosal	0.43458
	12(13)-DiHOME	Cutaneous	Uveal	0.899648
	12(13)-DiHOME	Acral	Mucosal	0.493546
	12(13)-DiHOME	Acral	Uveal	0.393235
	12(13)-DiHOME	Mucosal	Uveal	0.396276
	12(S)-HETE	Cutaneous	Acral	0.403781
	12(S)-HETE	Cutaneous	Mucosal	0.495057
	12(S)-HETE	Cutaneous	Uveal	0.403781
	12(S)-HETE	Acral	Mucosal	0.572892
	12(S)-HETE	Acral	Uveal	0.831447
	12(S)-HETE	Mucosal	Uveal	0.495057
	13-OxoODE	Cutaneous	Acral	0.258545
	13-OxoODE	Cutaneous	Mucosal	0.258545
	13-OxoODE	Cutaneous	Uveal	0.628683
	13-OxoODE	Acral	Mucosal	0.628683
	13-OxoODE	Acral	Uveal	0.110965
	13-OxoODE	Mucosal	Uveal	0.110965
	13,14-dihydro-15-keto Prostaglandin D2	Cutaneous	Acral	0.848633
	13,14-dihydro-15-keto Prostaglandin D2	Cutaneous	Mucosal	0.689373
	13,14-dihydro-15-keto Prostaglandin D2	Cutaneous	Uveal	0.689373
	13,14-dihydro-15-keto Prostaglandin D2	Acral	Mucosal	0.689373
	13,14-dihydro-15-keto Prostaglandin D2	Acral	Uveal	0.689373
	13,14-dihydro-15-keto Prostaglandin D2	Mucosal	Uveal	0.689373
	13,14-dihydro-15-keto Prostaglandin F2α	Cutaneous	Acral	0.534233
	13,14-dihydro-15-keto Prostaglandin F2α	Cutaneous	Mucosal	0.534233
	13,14-dihydro-15-keto Prostaglandin F2α	Cutaneous	Uveal	0.352513
	13,14-dihydro-15-keto Prostaglandin F2α	Acral	Mucosal	0.866228
	13,14-dihydro-15-keto Prostaglandin F2α	Acral	Uveal	0.518568
	13,14-dihydro-15-keto Prostaglandin F2α	Mucosal	Uveal	0.352513
	13(S)-HODE	Cutaneous	Acral	0.210926
	13(S)-HODE	Cutaneous	Mucosal	0.240624
	13(S)-HODE	Cutaneous	Uveal	0.457285
	13(S)-HODE	Acral	Mucosal	0.551254
	13(S)-HODE	Acral	Uveal	0.0282352
	13(S)-HODE	Mucosal	Uveal	0.0282352
	15-deoxy-12,14-Prostaglandin D2	Cutaneous	Acral	0.333004
	15-deoxy-12,14-Prostaglandin D2	Cutaneous	Mucosal	0.333004
	15-deoxy-12,14-Prostaglandin D2	Cutaneous	Uveal	0.655248
	15-deoxy-12,14-Prostaglandin D2	Acral	Mucosal	0.459818
	15-deoxy-12,14-Prostaglandin D2	Acral	Uveal	0.333004
	15-deoxy-12,14-Prostaglandin D2	Mucosal	Uveal	0.459818
	15-keto-Prostaglandin E2	Cutaneous	Acral	0.599735
	15-keto-Prostaglandin E2	Cutaneous	Mucosal	0.565248
	15-keto-Prostaglandin E2	Cutaneous	Uveal	0.163233
	15-keto-Prostaglandin E2	Acral	Mucosal	0.945184
	15-keto-Prostaglandin E2	Acral	Uveal	0.220823
	15-keto-Prostaglandin E2	Mucosal	Uveal	0.169187
	15(S)-HEPE	Cutaneous	Acral	0.325287
	15(S)-HEPE	Cutaneous	Mucosal	0.325287
	15(S)-HEPE	Cutaneous	Uveal	0.517321
	15(S)-HEPE	Acral	Mucosal	0.939713
	15(S)-HEPE	Acral	Uveal	0.517321
	15(S)-HEPE	Mucosal	Uveal	0.517321
	15(S)-HETE	Cutaneous	Acral	0.206562
	15(S)-HETE	Cutaneous	Mucosal	0.972811
	15(S)-HETE	Cutaneous	Uveal	0.972811
	15(S)-HETE	Acral	Mucosal	0.206562
	15(S)-HETE	Acral	Uveal	0.206562
	15(S)-HETE	Mucosal	Uveal	0.972811
	17(S)-HDHA	Cutaneous	Acral	0.634018
	17(S)-HDHA	Cutaneous	Mucosal	0.634018
	17(S)-HDHA	Cutaneous	Uveal	0.634018
	17(S)-HDHA	Acral	Mucosal	0.89697
	17(S)-HDHA	Acral	Uveal	0.443393
	17(S)-HDHA	Mucosal	Uveal	0.443393
	2,3-dinor-11β-Prostaglandin F2α	Cutaneous	Acral	0.849273
	2,3-dinor-11β-Prostaglandin F2α	Cutaneous	Mucosal	0.723651
	2,3-dinor-11β-Prostaglandin F2α	Cutaneous	Uveal	0.723651
	2,3-dinor-11β-Prostaglandin F2α	Acral	Mucosal	0.723651
	2,3-dinor-11β-Prostaglandin F2α	Acral	Uveal	0.723651
	2,3-dinor-11β-Prostaglandin F2α	Mucosal	Uveal	0.942448
	5(S)-HETE	Cutaneous	Acral	0.543586
	5(S)-HETE	Cutaneous	Mucosal	0.619791
	5(S)-HETE	Cutaneous	Uveal	0.717893
	5(S)-HETE	Acral	Mucosal	0.543586
	5(S)-HETE	Acral	Uveal	0.543586
	5(S)-HETE	Mucosal	Uveal	0.717893
	6-keto-Prostaglandin F1α	Cutaneous	Acral	0.506912
	6-keto-Prostaglandin F1α	Cutaneous	Mucosal	0.506912
	6-keto-Prostaglandin F1α	Cutaneous	Uveal	0.506912
	6-keto-Prostaglandin F1α	Acral	Mucosal	0.695931
	6-keto-Prostaglandin F1α	Acral	Uveal	0.695931
	6-keto-Prostaglandin F1α	Mucosal	Uveal	0.517459
	9-OxoODE	Cutaneous	Acral	0.278006
	9-OxoODE	Cutaneous	Mucosal	0.404353
	9-OxoODE	Cutaneous	Uveal	0.792985
	9-OxoODE	Acral	Mucosal	0.404353
	9-OxoODE	Acral	Uveal	0.278006
	9-OxoODE	Mucosal	Uveal	0.484979
	9(10)-DiHOME	Cutaneous	Acral	0.872733
	9(10)-DiHOME	Cutaneous	Mucosal	0.693099
	9(10)-DiHOME	Cutaneous	Uveal	0.693099
	9(10)-DiHOME	Acral	Mucosal	0.693099
	9(10)-DiHOME	Acral	Uveal	0.693099
	9(10)-DiHOME	Mucosal	Uveal	0.693099
	9(S)-HODE	Cutaneous	Acral	0.548976
	9(S)-HODE	Cutaneous	Mucosal	0.967866
	9(S)-HODE	Cutaneous	Uveal	0.444808
	9(S)-HODE	Acral	Mucosal	0.47568
	9(S)-HODE	Acral	Uveal	0.246122
	9(S)-HODE	Mucosal	Uveal	0.378191
	Arachidonic Acid (AA)	Cutaneous	Acral	0.961943
	Arachidonic Acid (AA)	Cutaneous	Mucosal	0.961943
	Arachidonic Acid (AA)	Cutaneous	Uveal	0.358636
	Arachidonic Acid (AA)	Acral	Mucosal	0.961943
	Arachidonic Acid (AA)	Acral	Uveal	0.358636
	Arachidonic Acid (AA)	Mucosal	Uveal	0.358636
	Dihomo-γ-Linolenic Acid (DGLA)	Cutaneous	Acral	0.736756
	Dihomo-γ-Linolenic Acid (DGLA)	Cutaneous	Mucosal	0.736756
	Dihomo-γ-Linolenic Acid (DGLA)	Cutaneous	Uveal	0.736756
	Dihomo-γ-Linolenic Acid (DGLA)	Acral	Mucosal	0.976231
	Dihomo-γ-Linolenic Acid (DGLA)	Acral	Uveal	0.725213
	Dihomo-γ-Linolenic Acid (DGLA)	Mucosal	Uveal	0.725213
	Docosahexaenoic Acid (DHA)	Cutaneous	Acral	0.430836
	Docosahexaenoic Acid (DHA)	Cutaneous	Mucosal	0.381188
	Docosahexaenoic Acid (DHA)	Cutaneous	Uveal	0.951081
	Docosahexaenoic Acid (DHA)	Acral	Mucosal	0.951081
	Docosahexaenoic Acid (DHA)	Acral	Uveal	0.430836
	Docosahexaenoic Acid (DHA)	Mucosal	Uveal	0.381188
	Docosapentaenoic Acid	Cutaneous	Acral	0.730313
	Docosapentaenoic Acid	Cutaneous	Mucosal	0.730313
	Docosapentaenoic Acid	Cutaneous	Uveal	0.91856
	Docosapentaenoic Acid	Acral	Mucosal	0.91856
	Docosapentaenoic Acid	Acral	Uveal	0.730313
	Docosapentaenoic Acid	Mucosal	Uveal	0.730313
	Eicosapentaenoic Acid (EPA)	Cutaneous	Acral	0.505592
	Eicosapentaenoic Acid (EPA)	Cutaneous	Mucosal	0.505592
	Eicosapentaenoic Acid (EPA)	Cutaneous	Uveal	0.763126
	Eicosapentaenoic Acid (EPA)	Acral	Mucosal	0.763126
	Eicosapentaenoic Acid (EPA)	Acral	Uveal	0.543434
	Eicosapentaenoic Acid (EPA)	Mucosal	Uveal	0.543434
	Leukotriene B4	Cutaneous	Acral	0.85093
	Leukotriene B4	Cutaneous	Mucosal	0.85093
	Leukotriene B4	Cutaneous	Uveal	0.85093
	Leukotriene B4	Acral	Mucosal	0.85093
	Leukotriene B4	Acral	Uveal	0.85093
	Leukotriene B4	Mucosal	Uveal	0.85093
	Linoleic Acid (LA)	Cutaneous	Acral	0.790359
	Linoleic Acid (LA)	Cutaneous	Mucosal	0.790359
	Linoleic Acid (LA)	Cutaneous	Uveal	0.790359
	Linoleic Acid (LA)	Acral	Mucosal	0.790359
	Linoleic Acid (LA)	Acral	Uveal	0.790359
	Linoleic Acid (LA)	Mucosal	Uveal	0.790359
	Maresin 1	Cutaneous	Acral	0.807407
	Maresin 1	Cutaneous	Mucosal	0.851209
	Maresin 1	Cutaneous	Uveal	0.816946
	Maresin 1	Acral	Mucosal	0.606487
	Maresin 1	Acral	Uveal	0.606487
	Maresin 1	Mucosal	Uveal	0.816946
	Maresin 2	Cutaneous	Acral	0.665294
	Maresin 2	Cutaneous	Mucosal	0.665294
	Maresin 2	Cutaneous	Uveal	0.948367
	Maresin 2	Acral	Mucosal	0.948367
	Maresin 2	Acral	Uveal	0.665294
	Maresin 2	Mucosal	Uveal	0.665294
	Prostaglandin A2	Cutaneous	Acral	0.323758
	Prostaglandin A2	Cutaneous	Mucosal	0.323758
	Prostaglandin A2	Cutaneous	Uveal	0.59081
	Prostaglandin A2	Acral	Mucosal	0.666107
	Prostaglandin A2	Acral	Uveal	0.665294
	Prostaglandin A2	Mucosal	Uveal	0.719838
	Prostaglandin D2	Cutaneous	Acral	0.240386
	Prostaglandin D2	Cutaneous	Mucosal	0.732034
	Prostaglandin D2	Cutaneous	Uveal	0.229035
	Prostaglandin D2	Acral	Mucosal	0.240386
	Prostaglandin D2	Acral	Uveal	0.732034
	Prostaglandin D2	Mucosal	Uveal	0.229035
	Prostaglandin E2	Cutaneous	Acral	0.626245
	Prostaglandin E2	Cutaneous	Mucosal	0.626245
	Prostaglandin E2	Cutaneous	Uveal	0.151273
	Prostaglandin E2	Acral	Mucosal	0.626245
	Prostaglandin E2	Acral	Uveal	0.450089
	Prostaglandin E2	Mucosal	Uveal	0.151273
	Prostaglandin J2	Cutaneous	Acral	0.0483534
	Prostaglandin J2	Cutaneous	Mucosal	0.00131345
	Prostaglandin J2	Cutaneous	Uveal	0.04984
	Prostaglandin J2	Acral	Mucosal	0.491982
	Prostaglandin J2	Acral	Uveal	0.864792
	Prostaglandin J2	Mucosal	Uveal	0.451164
	Protectin D1	Cutaneous	Acral	0.535849
	Protectin D1	Cutaneous	Mucosal	0.772823
	Protectin D1	Cutaneous	Uveal	0.772823
	Protectin D1	Acral	Mucosal	0.23174
	Protectin D1	Acral	Uveal	0.23174
	Protectin D1	Mucosal	Uveal	0.787673
	α-Linolenic Acid (ALA)	Cutaneous	Acral	0.279048
	α-Linolenic Acid (ALA)	Cutaneous	Mucosal	0.279048
	α-Linolenic Acid (ALA)	Cutaneous	Uveal	0.945654
	α-Linolenic Acid (ALA)	Acral	Mucosal	0.945654
	α-Linolenic Acid (ALA)	Acral	Uveal	0.279048
	α-Linolenic Acid (ALA)	Mucosal	Uveal	0.279048
