## Supplementary Digital Content 4 for "Profiling serum oxylipin metabolites across melanoma subtypes and immunotherapy responders"

### Sheet: Descriptive Stats
	Lipid	Subtype	Mean	SD
	11β-13,14-dihydro-15-keto Prostaglandin F2α	Cutaneous	1.20312	0.446951
	11β-13,14-dihydro-15-keto Prostaglandin F2α	NMM	0.960763	0.365683
	11β-13,14-dihydro-15-keto Prostaglandin F2α	VMM	0.954808	0.434962
	11β-13,14-dihydro-15-keto Prostaglandin F2α	AMM	1.27523	0.670714
	12(13)-DiHOME	Cutaneous	4.45785	1.52167
	12(13)-DiHOME	NMM	15.9799	24.3856
	12(13)-DiHOME	VMM	6.74692	4.75034
	12(13)-DiHOME	AMM	6.23968	5.20282
	12(S)-HETE	Cutaneous	67.1754	45.6158
	12(S)-HETE	NMM	93.5262	156.294
	12(S)-HETE	VMM	25.06	34.0162
	12(S)-HETE	AMM	85.228	121.43
	13-OxoODE	Cutaneous	19.5946	2.3136
	13-OxoODE	NMM	23.4464	5.3695
	13-OxoODE	VMM	21.1622	3.03322
	13-OxoODE	AMM	20.8903	4.16995
	13,14-dihydro-15-keto Prostaglandin D2	Cutaneous	0.529351	0.323437
	13,14-dihydro-15-keto Prostaglandin D2	NMM	0.436185	0.110179
	13,14-dihydro-15-keto Prostaglandin D2	VMM	0.462592	0.0845541
	13,14-dihydro-15-keto Prostaglandin D2	AMM	0.610501	0.274613
	13,14-dihydro-15-keto Prostaglandin F2α	Cutaneous	1.20549	0.0758487
	13,14-dihydro-15-keto Prostaglandin F2α	NMM	1.00209	0.411482
	13,14-dihydro-15-keto Prostaglandin F2α	VMM	1.18706	0.191204
	13,14-dihydro-15-keto Prostaglandin F2α	AMM	1.2066	0.148571
	13(S)-HODE	Cutaneous	1.76203	0.540113
	13(S)-HODE	NMM	3.05509	1.57838
	13(S)-HODE	VMM	2.40562	1.74523
	13(S)-HODE	AMM	3.84772	3.52859
	15-deoxy-12,14-Prostaglandin D2	Cutaneous	0.695165	0.714512
	15-deoxy-12,14-Prostaglandin D2	NMM	0.659098	0.298215
	15-deoxy-12,14-Prostaglandin D2	VMM	0.704112	0.363645
	15-deoxy-12,14-Prostaglandin D2	AMM	0.718764	0.1332
	15-keto-Prostaglandin E2	Cutaneous	1.24368	0.704906
	15-keto-Prostaglandin E2	NMM	1.3369	1.39492
	15-keto-Prostaglandin E2	VMM	0.607377	0.331345
	15-keto-Prostaglandin E2	AMM	1.29884	1.08776
	15(S)-HEPE	Cutaneous	1.75534	0.581277
	15(S)-HEPE	NMM	2.3946	0.761057
	15(S)-HEPE	VMM	2.39417	0.784364
	15(S)-HEPE	AMM	2.96374	1.18102
	15(S)-HETE	Cutaneous	2.23878	0.267434
	15(S)-HETE	NMM	2.23324	0.30808
	15(S)-HETE	VMM	2.21804	0.354846
	15(S)-HETE	AMM	2.42998	0.346436
	17(S)-HDHA	Cutaneous	1.30698	0.314012
	17(S)-HDHA	NMM	1.77455	0.956892
	17(S)-HDHA	VMM	1.19023	0.395512
	17(S)-HDHA	AMM	1.72598	0.64826
	2,3-dinor-11β-Prostaglandin F2α	Cutaneous	0.272335	0.0893872
	2,3-dinor-11β-Prostaglandin F2α	NMM	0.257224	0.210599
	2,3-dinor-11β-Prostaglandin F2α	VMM	0.218407	0.0737632
	2,3-dinor-11β-Prostaglandin F2α	AMM	0.315285	0.189254
	5(S)-HETE	Cutaneous	1.12988	0.385382
	5(S)-HETE	NMM	1.81243	1.20653
	5(S)-HETE	VMM	1.18028	0.517811
	5(S)-HETE	AMM	1.57669	0.757891
	6-keto-Prostaglandin F1α	Cutaneous	0.0858467	0.0435197
	6-keto-Prostaglandin F1α	NMM	0.0942596	0.0816232
	6-keto-Prostaglandin F1α	VMM	0.0450274	0.0484502
	6-keto-Prostaglandin F1α	AMM	0.0767659	0.0722893
	9-OxoODE	Cutaneous	3.33539	1.01347
	9-OxoODE	NMM	8.20908	9.1913
	9-OxoODE	VMM	4.60399	1.84707
	9-OxoODE	AMM	4.86676	4.03517
	9(10)-DiHOME	Cutaneous	25.5895	1.75038
	9(10)-DiHOME	NMM	25.4618	2.61003
	9(10)-DiHOME	VMM	25.0526	2.19953
	9(10)-DiHOME	AMM	25.2655	1.27521
	9(S)-HODE	Cutaneous	3.06491	0.48497
	9(S)-HODE	NMM	3.17369	0.698268
	9(S)-HODE	VMM	2.89454	0.372141
	9(S)-HODE	AMM	3.36509	0.833645
	Arachidonic Acid (AA)	Cutaneous	428.929	181.683
	Arachidonic Acid (AA)	NMM	478.772	267.561
	Arachidonic Acid (AA)	VMM	325.476	190.09
	Arachidonic Acid (AA)	AMM	542.577	307.995
	Dihomo-γ-Linolenic Acid (DGLA)	Cutaneous	287.002	195.811
	Dihomo-γ-Linolenic Acid (DGLA)	NMM	385.954	264.714
	Dihomo-γ-Linolenic Acid (DGLA)	VMM	262.998	123.011
	Dihomo-γ-Linolenic Acid (DGLA)	AMM	405.813	291.807
	Docosahexaenoic Acid (DHA)	Cutaneous	525.113	267.562
	Docosahexaenoic Acid (DHA)	NMM	1106.51	759.99
	Docosahexaenoic Acid (DHA)	VMM	661.577	332.285
	Docosahexaenoic Acid (DHA)	AMM	1346.97	982.164
	Docosapentaenoic Acid	Cutaneous	180.809	116.643
	Docosapentaenoic Acid	NMM	318.791	227.773
	Docosapentaenoic Acid	VMM	198.272	148.584
	Docosapentaenoic Acid	AMM	295.833	177.124
	Eicosapentaenoic Acid (EPA)	Cutaneous	49.5286	24.6803
	Eicosapentaenoic Acid (EPA)	NMM	131.786	107.094
	Eicosapentaenoic Acid (EPA)	VMM	65.6818	33.6961
	Eicosapentaenoic Acid (EPA)	AMM	142.395	160.239
	Leukotriene B4	Cutaneous	1.96999	0.346546
	Leukotriene B4	NMM	1.79293	0.180752
	Leukotriene B4	VMM	1.93068	0.248689
	Leukotriene B4	AMM	1.93486	0.239321
	Linoleic Acid (LA)	Cutaneous	8447.36	3607.12
	Linoleic Acid (LA)	NMM	11259.2	3664.28
	Linoleic Acid (LA)	VMM	8788.97	3931.46
	Linoleic Acid (LA)	AMM	10502.3	5587.88
	Maresin 1	Cutaneous	0.0540029	0.0529676
	Maresin 1	NMM	0.0494754	0.04301
	Maresin 1	VMM	0.0284414	0.0165128
	Maresin 1	AMM	0.0470441	0.0303395
	Maresin 2	Cutaneous	0.266589	0.15543
	Maresin 2	NMM	0.406427	0.133904
	Maresin 2	VMM	0.300078	0.197468
	Maresin 2	AMM	0.368461	0.225532
	Prostaglandin A2	Cutaneous	2.22194	0.688933
	Prostaglandin A2	NMM	3.02036	1.09807
	Prostaglandin A2	VMM	3.09179	0.792904
	Prostaglandin A2	AMM	3.15924	1.96099
	Prostaglandin D2	Cutaneous	1.27903	0.405098
	Prostaglandin D2	NMM	1.05628	0.143662
	Prostaglandin D2	VMM	1.18549	0.42797
	Prostaglandin D2	AMM	1.45685	0.847574
	Prostaglandin E2	Cutaneous	0.675355	0.27333
	Prostaglandin E2	NMM	0.589626	0.12379
	Prostaglandin E2	VMM	0.519068	0.141129
	Prostaglandin E2	AMM	0.815912	0.48494
	Prostaglandin J2	Cutaneous	0.708858	0.0270582
	Prostaglandin J2	NMM	0.775331	0.0415238
	Prostaglandin J2	VMM	0.778499	0.0354869
	Prostaglandin J2	AMM	0.820959	0.0549554
	Protectin D1	Cutaneous	0.0442355	0.0286912
	Protectin D1	NMM	0.272578	0.6333
	Protectin D1	VMM	0.0367172	0.0165189
	Protectin D1	AMM	0.0526973	0.0639971
	α-Linolenic Acid (ALA)	Cutaneous	1150.68	688.553
	α-Linolenic Acid (ALA)	NMM	2253.94	1349.28
	α-Linolenic Acid (ALA)	VMM	1637.22	1298
	α-Linolenic Acid (ALA)	AMM	1933.65	1336.78

### Sheet: Kruskal-Wallis Results
	Lipid	H	p
	11β-13,14-dihydro-15-keto Prostaglandin F2α	2.51429	0.472715
	12(13)-DiHOME	2.53604	0.468813
	12(S)-HETE	3.63325	0.303887
	13-OxoODE	2.91264	0.405291
	13,14-dihydro-15-keto Prostaglandin D2	2.92521	0.403301
	13,14-dihydro-15-keto Prostaglandin F2α	2.69639	0.440842
	13(S)-HODE	3.61806	0.30577
	15-deoxy-12,14-Prostaglandin D2	2.88604	0.409531
	15-keto-Prostaglandin E2	5.03038	0.169586
	15(S)-HEPE	4.86314	0.182098
	15(S)-HETE	1.77053	0.62137
	17(S)-HDHA	4.20796	0.239866
	2,3-dinor-11β-Prostaglandin F2α	2.66059	0.446966
	5(S)-HETE	3.2257	0.358119
	6-keto-Prostaglandin F1α	4.44486	0.217262
	9-OxoODE	1.80443	0.613971
	9(10)-DiHOME	0.631609	0.88916
	9(S)-HODE	1.489	0.684812
	Arachidonic Acid (AA)	2.95747	0.398229
	Dihomo-γ-Linolenic Acid (DGLA)	1.20887	0.750878
	Docosahexaenoic Acid (DHA)	4.71314	0.194049
	Docosapentaenoic Acid	3.15714	0.368026
	Eicosapentaenoic Acid (EPA)	4.37816	0.223419
	Leukotriene B4	2.54483	0.467244
	Linoleic Acid (LA)	1.61018	0.657084
	Maresin 1	2.03949	0.564251
	Maresin 2	3.05452	0.383296
	Prostaglandin A2	3.54589	0.314858
	Prostaglandin D2	2.23547	0.524996
	Prostaglandin E2	3.8422	0.279016
	Prostaglandin J2	14.8543	0.00194552
	Protectin D1	0.982262	0.805544
	α-Linolenic Acid (ALA)	3.21059	0.360282

### Sheet: Post Hoc Dunn Test Results
	Lipid	Group 1	Group 2	p
	11β-13,14-dihydro-15-keto Prostaglandin F2α	Cutaneous	NMM	0.449349
	11β-13,14-dihydro-15-keto Prostaglandin F2α	Cutaneous	VMM	0.449349
	11β-13,14-dihydro-15-keto Prostaglandin F2α	Cutaneous	AMM	0.927913
	11β-13,14-dihydro-15-keto Prostaglandin F2α	NMM	VMM	0.927913
	11β-13,14-dihydro-15-keto Prostaglandin F2α	NMM	AMM	0.449349
	11β-13,14-dihydro-15-keto Prostaglandin F2α	VMM	AMM	0.449349
	12(13)-DiHOME	Cutaneous	NMM	0.609213
	12(13)-DiHOME	Cutaneous	VMM	0.609213
	12(13)-DiHOME	Cutaneous	AMM	0.85247
	12(13)-DiHOME	NMM	VMM	0.843227
	12(13)-DiHOME	NMM	AMM	0.609213
	12(13)-DiHOME	VMM	AMM	0.609213
	12(S)-HETE	Cutaneous	NMM	0.794295
	12(S)-HETE	Cutaneous	VMM	0.413521
	12(S)-HETE	Cutaneous	AMM	0.794295
	12(S)-HETE	NMM	VMM	0.413521
	12(S)-HETE	NMM	AMM	0.877623
	12(S)-HETE	VMM	AMM	0.413521
	13-OxoODE	Cutaneous	NMM	0.572818
	13-OxoODE	Cutaneous	VMM	0.604595
	13-OxoODE	Cutaneous	AMM	0.604595
	13-OxoODE	NMM	VMM	0.604595
	13-OxoODE	NMM	AMM	0.604595
	13-OxoODE	VMM	AMM	0.733566
	13,14-dihydro-15-keto Prostaglandin D2	Cutaneous	NMM	0.906232
	13,14-dihydro-15-keto Prostaglandin D2	Cutaneous	VMM	0.876728
	13,14-dihydro-15-keto Prostaglandin D2	Cutaneous	AMM	0.529095
	13,14-dihydro-15-keto Prostaglandin D2	NMM	VMM	0.876728
	13,14-dihydro-15-keto Prostaglandin D2	NMM	AMM	0.529095
	13,14-dihydro-15-keto Prostaglandin D2	VMM	AMM	0.547826
	13,14-dihydro-15-keto Prostaglandin F2α	Cutaneous	NMM	0.480437
	13,14-dihydro-15-keto Prostaglandin F2α	Cutaneous	VMM	0.896029
	13,14-dihydro-15-keto Prostaglandin F2α	Cutaneous	AMM	0.896029
	13,14-dihydro-15-keto Prostaglandin F2α	NMM	VMM	0.480437
	13,14-dihydro-15-keto Prostaglandin F2α	NMM	AMM	0.480437
	13,14-dihydro-15-keto Prostaglandin F2α	VMM	AMM	0.896029
	13(S)-HODE	Cutaneous	NMM	0.387123
	13(S)-HODE	Cutaneous	VMM	0.734235
	13(S)-HODE	Cutaneous	AMM	0.387123
	13(S)-HODE	NMM	VMM	0.405562
	13(S)-HODE	NMM	AMM	0.980603
	13(S)-HODE	VMM	AMM	0.405562
	15-deoxy-12,14-Prostaglandin D2	Cutaneous	NMM	0.479169
	15-deoxy-12,14-Prostaglandin D2	Cutaneous	VMM	0.479169
	15-deoxy-12,14-Prostaglandin D2	Cutaneous	AMM	0.479169
	15-deoxy-12,14-Prostaglandin D2	NMM	VMM	1
	15-deoxy-12,14-Prostaglandin D2	NMM	AMM	0.479169
	15-deoxy-12,14-Prostaglandin D2	VMM	AMM	0.479169
	15-keto-Prostaglandin E2	Cutaneous	NMM	0.876182
	15-keto-Prostaglandin E2	Cutaneous	VMM	0.202854
	15-keto-Prostaglandin E2	Cutaneous	AMM	0.876182
	15-keto-Prostaglandin E2	NMM	VMM	0.225708
	15-keto-Prostaglandin E2	NMM	AMM	0.876182
	15-keto-Prostaglandin E2	VMM	AMM	0.202854
	15(S)-HEPE	Cutaneous	NMM	0.426644
	15(S)-HEPE	Cutaneous	VMM	0.426644
	15(S)-HEPE	Cutaneous	AMM	0.16837
	15(S)-HEPE	NMM	VMM	0.883286
	15(S)-HEPE	NMM	AMM	0.426644
	15(S)-HEPE	VMM	AMM	0.426644
	15(S)-HETE	Cutaneous	NMM	0.976577
	15(S)-HETE	Cutaneous	VMM	0.976577
	15(S)-HETE	Cutaneous	AMM	0.674118
	15(S)-HETE	NMM	VMM	0.976577
	15(S)-HETE	NMM	AMM	0.674118
	15(S)-HETE	VMM	AMM	0.674118
	17(S)-HDHA	Cutaneous	NMM	0.421377
	17(S)-HDHA	Cutaneous	VMM	0.829949
	17(S)-HDHA	Cutaneous	AMM	0.421377
	17(S)-HDHA	NMM	VMM	0.359029
	17(S)-HDHA	NMM	AMM	0.829949
	17(S)-HDHA	VMM	AMM	0.359029
	2,3-dinor-11β-Prostaglandin F2α	Cutaneous	NMM	0.530126
	2,3-dinor-11β-Prostaglandin F2α	Cutaneous	VMM	0.530126
	2,3-dinor-11β-Prostaglandin F2α	Cutaneous	AMM	0.774503
	2,3-dinor-11β-Prostaglandin F2α	NMM	VMM	0.774503
	2,3-dinor-11β-Prostaglandin F2α	NMM	AMM	0.530126
	2,3-dinor-11β-Prostaglandin F2α	VMM	AMM	0.588814
	5(S)-HETE	Cutaneous	NMM	0.576842
	5(S)-HETE	Cutaneous	VMM	0.836178
	5(S)-HETE	Cutaneous	AMM	0.576842
	5(S)-HETE	NMM	VMM	0.539489
	5(S)-HETE	NMM	AMM	0.871236
	5(S)-HETE	VMM	AMM	0.539489
	6-keto-Prostaglandin F1α	Cutaneous	NMM	0.877521
	6-keto-Prostaglandin F1α	Cutaneous	VMM	0.219445
	6-keto-Prostaglandin F1α	Cutaneous	AMM	0.635689
	6-keto-Prostaglandin F1α	NMM	VMM	0.219445
	6-keto-Prostaglandin F1α	NMM	AMM	0.635689
	6-keto-Prostaglandin F1α	VMM	AMM	0.540278
	9-OxoODE	Cutaneous	NMM	0.623044
	9-OxoODE	Cutaneous	VMM	0.623044
	9-OxoODE	Cutaneous	AMM	0.943289
	9-OxoODE	NMM	VMM	1
	9-OxoODE	NMM	AMM	0.623044
	9-OxoODE	VMM	AMM	0.623044
	9(10)-DiHOME	Cutaneous	NMM	0.901369
	9(10)-DiHOME	Cutaneous	VMM	0.901369
	9(10)-DiHOME	Cutaneous	AMM	0.901369
	9(10)-DiHOME	NMM	VMM	0.901369
	9(10)-DiHOME	NMM	AMM	0.932185
	9(10)-DiHOME	VMM	AMM	0.901369
	9(S)-HODE	Cutaneous	NMM	0.985542
	9(S)-HODE	Cutaneous	VMM	0.763921
	9(S)-HODE	Cutaneous	AMM	0.763921
	9(S)-HODE	NMM	VMM	0.763921
	9(S)-HODE	NMM	AMM	0.763921
	9(S)-HODE	VMM	AMM	0.763921
	Arachidonic Acid (AA)	Cutaneous	NMM	0.792729
	Arachidonic Acid (AA)	Cutaneous	VMM	0.701347
	Arachidonic Acid (AA)	Cutaneous	AMM	0.792729
	Arachidonic Acid (AA)	NMM	VMM	0.589191
	Arachidonic Acid (AA)	NMM	AMM	0.792729
	Arachidonic Acid (AA)	VMM	AMM	0.589191
	Dihomo-γ-Linolenic Acid (DGLA)	Cutaneous	NMM	0.771222
	Dihomo-γ-Linolenic Acid (DGLA)	Cutaneous	VMM	0.935407
	Dihomo-γ-Linolenic Acid (DGLA)	Cutaneous	AMM	0.771222
	Dihomo-γ-Linolenic Acid (DGLA)	NMM	VMM	0.771222
	Dihomo-γ-Linolenic Acid (DGLA)	NMM	AMM	0.935407
	Dihomo-γ-Linolenic Acid (DGLA)	VMM	AMM	0.771222
	Docosahexaenoic Acid (DHA)	Cutaneous	NMM	0.289228
	Docosahexaenoic Acid (DHA)	Cutaneous	VMM	0.562275
	Docosahexaenoic Acid (DHA)	Cutaneous	AMM	0.289228
	Docosahexaenoic Acid (DHA)	NMM	VMM	0.521171
	Docosahexaenoic Acid (DHA)	NMM	AMM	0.562275
	Docosahexaenoic Acid (DHA)	VMM	AMM	0.289228
	Docosapentaenoic Acid	Cutaneous	NMM	0.457898
	Docosapentaenoic Acid	Cutaneous	VMM	0.823636
	Docosapentaenoic Acid	Cutaneous	AMM	0.457898
	Docosapentaenoic Acid	NMM	VMM	0.457898
	Docosapentaenoic Acid	NMM	AMM	0.823636
	Docosapentaenoic Acid	VMM	AMM	0.457898
	Eicosapentaenoic Acid (EPA)	Cutaneous	NMM	0.294626
	Eicosapentaenoic Acid (EPA)	Cutaneous	VMM	0.667061
	Eicosapentaenoic Acid (EPA)	Cutaneous	AMM	0.294626
	Eicosapentaenoic Acid (EPA)	NMM	VMM	0.367255
	Eicosapentaenoic Acid (EPA)	NMM	AMM	0.977371
	Eicosapentaenoic Acid (EPA)	VMM	AMM	0.367255
	Leukotriene B4	Cutaneous	NMM	0.529085
	Leukotriene B4	Cutaneous	VMM	0.942903
	Leukotriene B4	Cutaneous	AMM	1
	Leukotriene B4	NMM	VMM	0.529085
	Leukotriene B4	NMM	AMM	0.529085
	Leukotriene B4	VMM	AMM	0.942903
	Linoleic Acid (LA)	Cutaneous	NMM	0.772939
	Linoleic Acid (LA)	Cutaneous	VMM	0.927802
	Linoleic Acid (LA)	Cutaneous	AMM	0.772939
	Linoleic Acid (LA)	NMM	VMM	0.772939
	Linoleic Acid (LA)	NMM	AMM	0.772939
	Linoleic Acid (LA)	VMM	AMM	0.772939
	Maresin 1	Cutaneous	NMM	0.961217
	Maresin 1	Cutaneous	VMM	0.664564
	Maresin 1	Cutaneous	AMM	0.961217
	Maresin 1	NMM	VMM	0.664564
	Maresin 1	NMM	AMM	0.961217
	Maresin 1	VMM	AMM	0.664564
	Maresin 2	Cutaneous	NMM	0.476214
	Maresin 2	Cutaneous	VMM	0.799721
	Maresin 2	Cutaneous	AMM	0.671826
	Maresin 2	NMM	VMM	0.476214
	Maresin 2	NMM	AMM	0.671826
	Maresin 2	VMM	AMM	0.697878
	Prostaglandin A2	Cutaneous	NMM	0.513737
	Prostaglandin A2	Cutaneous	VMM	0.40321
	Prostaglandin A2	Cutaneous	AMM	0.578772
	Prostaglandin A2	NMM	VMM	0.700267
	Prostaglandin A2	NMM	AMM	0.700267
	Prostaglandin A2	VMM	AMM	0.578772
	Prostaglandin D2	Cutaneous	NMM	0.710741
	Prostaglandin D2	Cutaneous	VMM	0.724589
	Prostaglandin D2	Cutaneous	AMM	0.724589
	Prostaglandin D2	NMM	VMM	0.724589
	Prostaglandin D2	NMM	AMM	0.710741
	Prostaglandin D2	VMM	AMM	0.710741
	Prostaglandin E2	Cutaneous	NMM	0.669218
	Prostaglandin E2	Cutaneous	VMM	0.521171
	Prostaglandin E2	Cutaneous	AMM	0.669218
	Prostaglandin E2	NMM	VMM	0.521171
	Prostaglandin E2	NMM	AMM	0.521171
	Prostaglandin E2	VMM	AMM	0.370517
	Prostaglandin J2	Cutaneous	NMM	0.0254212
	Prostaglandin J2	Cutaneous	VMM	0.0254212
	Prostaglandin J2	Cutaneous	AMM	0.000886802
	Prostaglandin J2	NMM	VMM	0.883286
	Prostaglandin J2	NMM	AMM	0.208689
	Prostaglandin J2	VMM	AMM	0.217378
	Protectin D1	Cutaneous	NMM	0.956638
	Protectin D1	Cutaneous	VMM	0.777398
	Protectin D1	Cutaneous	AMM	0.777398
	Protectin D1	NMM	VMM	0.777398
	Protectin D1	NMM	AMM	0.777398
	Protectin D1	VMM	AMM	0.956638
	α-Linolenic Acid (ALA)	Cutaneous	NMM	0.457333
	α-Linolenic Acid (ALA)	Cutaneous	VMM	0.751948
	α-Linolenic Acid (ALA)	Cutaneous	AMM	0.457333
	α-Linolenic Acid (ALA)	NMM	VMM	0.457333
	α-Linolenic Acid (ALA)	NMM	AMM	0.751948
	α-Linolenic Acid (ALA)	VMM	AMM	0.595567
