## Supplementary Digital Content 5 for "Profiling serum oxylipin metabolites across melanoma subtypes and immunotherapy responders"

### Sheet: Descriptive Stats
	Lipid	Category	Mean	SD
	11β-13,14-dihydro-15-keto Prostaglandin F2α	Cutaneous R	1.117	0.388648
	11β-13,14-dihydro-15-keto Prostaglandin F2α	Cutaneous NR	1.37536	0.675786
	11β-13,14-dihydro-15-keto Prostaglandin F2α	Acral NR	1.28319	0.63515
	11β-13,14-dihydro-15-keto Prostaglandin F2α	Mucosal R	1.07521	0.312122
	11β-13,14-dihydro-15-keto Prostaglandin F2α	Mucosal NR	0.984133	0.375888
	12(13)-DiHOME	Cutaneous R	4.64597	1.91301
	12(13)-DiHOME	Cutaneous NR	4.0816	0.417017
	12(13)-DiHOME	Acral NR	9.00364	5.84072
	12(13)-DiHOME	Mucosal R	6.55244	5.67531
	12(13)-DiHOME	Mucosal NR	6.92881	4.55005
	12(S)-HETE	Cutaneous R	59.9619	57.0755
	12(S)-HETE	Cutaneous NR	81.6024	2.59946
	12(S)-HETE	Acral NR	45.9327	76.9634
	12(S)-HETE	Mucosal R	44.254	43.9232
	12(S)-HETE	Mucosal NR	84.3558	149.352
	13-OxoODE	Cutaneous R	18.5844	1.76256
	13-OxoODE	Cutaneous NR	21.6151	2.27964
	13-OxoODE	Acral NR	26.1008	9.81757
	13-OxoODE	Mucosal R	22.2094	5.72929
	13-OxoODE	Mucosal NR	22.0646	2.93609
	13,14-dihydro-15-keto Prostaglandin D2	Cutaneous R	0.531481	0.416008
	13,14-dihydro-15-keto Prostaglandin D2	Cutaneous NR	0.525093	0.061767
	13,14-dihydro-15-keto Prostaglandin D2	Acral NR	0.468085	0.153692
	13,14-dihydro-15-keto Prostaglandin D2	Mucosal R	0.484149	0.0951335
	13,14-dihydro-15-keto Prostaglandin D2	Mucosal NR	0.434741	0.0858396
	13,14-dihydro-15-keto Prostaglandin F2α	Cutaneous R	1.20435	0.0821961
	13,14-dihydro-15-keto Prostaglandin F2α	Cutaneous NR	1.20776	0.0920923
	13,14-dihydro-15-keto Prostaglandin F2α	Acral NR	1.17834	0.135204
	13,14-dihydro-15-keto Prostaglandin F2α	Mucosal R	1.12295	0.146907
	13,14-dihydro-15-keto Prostaglandin F2α	Mucosal NR	1.13498	0.125313
	13(S)-HODE	Cutaneous R	1.55416	0.519497
	13(S)-HODE	Cutaneous NR	2.17778	0.361188
	13(S)-HODE	Acral NR	4.85998	5.29352
	13(S)-HODE	Mucosal R	3.1463	1.99007
	13(S)-HODE	Mucosal NR	2.09642	0.908984
	15-deoxy-12,14-Prostaglandin D2	Cutaneous R	0.40601	0.177569
	15-deoxy-12,14-Prostaglandin D2	Cutaneous NR	1.27348	1.20612
	15-deoxy-12,14-Prostaglandin D2	Acral NR	1.05579	0.776597
	15-deoxy-12,14-Prostaglandin D2	Mucosal R	0.773646	0.237765
	15-deoxy-12,14-Prostaglandin D2	Mucosal NR	0.656528	0.345103
	15-keto-Prostaglandin E2	Cutaneous R	1.26918	0.743616
	15-keto-Prostaglandin E2	Cutaneous NR	1.19267	0.904301
	15-keto-Prostaglandin E2	Acral NR	0.862105	0.700751
	15-keto-Prostaglandin E2	Mucosal R	0.873461	0.330842
	15-keto-Prostaglandin E2	Mucosal NR	1.16723	1.37612
	15(S)-HEPE	Cutaneous R	1.71506	0.737185
	15(S)-HEPE	Cutaneous NR	1.83589	0.19906
	15(S)-HEPE	Acral NR	3.25717	1.69373
	15(S)-HEPE	Mucosal R	2.71441	0.70199
	15(S)-HEPE	Mucosal NR	2.10945	0.635372
	15(S)-HETE	Cutaneous R	2.29216	0.200477
	15(S)-HETE	Cutaneous NR	2.13201	0.450367
	15(S)-HETE	Acral NR	2.64548	0.285709
	15(S)-HETE	Mucosal R	2.30121	0.36271
	15(S)-HETE	Mucosal NR	2.24961	0.258193
	17(S)-HDHA	Cutaneous R	1.26666	0.380971
	17(S)-HDHA	Cutaneous NR	1.38761	0.195182
	17(S)-HDHA	Acral NR	1.35735	0.395643
	17(S)-HDHA	Mucosal R	1.50151	0.372711
	17(S)-HDHA	Mucosal NR	1.61852	0.976036
	2,3-dinor-11β-Prostaglandin F2α	Cutaneous R	0.229736	0.0349262
	2,3-dinor-11β-Prostaglandin F2α	Cutaneous NR	0.357533	0.120476
	2,3-dinor-11β-Prostaglandin F2α	Acral NR	0.285477	0.141243
	2,3-dinor-11β-Prostaglandin F2α	Mucosal R	0.310984	0.189107
	2,3-dinor-11β-Prostaglandin F2α	Mucosal NR	0.18259	0.0507769
	5(S)-HETE	Cutaneous R	1.01815	0.424545
	5(S)-HETE	Cutaneous NR	1.35334	0.228207
	5(S)-HETE	Acral NR	1.44334	0.338029
	5(S)-HETE	Mucosal R	1.46788	0.473815
	5(S)-HETE	Mucosal NR	1.55378	1.22522
	6-keto-Prostaglandin F1α	Cutaneous R	0.0804582	0.0534702
	6-keto-Prostaglandin F1α	Cutaneous NR	0.0966237	0.0233283
	6-keto-Prostaglandin F1α	Acral NR	0.0594327	0.0498764
	6-keto-Prostaglandin F1α	Mucosal R	0.0587248	0.0443623
	6-keto-Prostaglandin F1α	Mucosal NR	0.0745197	0.0863293
	9-OxoODE	Cutaneous R	3.44427	1.28831
	9-OxoODE	Cutaneous NR	3.11764	0.119014
	9-OxoODE	Acral NR	7.1809	4.32163
	9-OxoODE	Mucosal R	5.44007	4.62933
	9-OxoODE	Mucosal NR	4.17162	1.15619
	9(10)-DiHOME	Cutaneous R	25.8658	2.1156
	9(10)-DiHOME	Cutaneous NR	25.0369	0.9878
	9(10)-DiHOME	Acral NR	26.3248	3.22791
	9(10)-DiHOME	Mucosal R	24.8524	2.49719
	9(10)-DiHOME	Mucosal NR	25.7723	1.77568
	9(S)-HODE	Cutaneous R	2.87733	0.473171
	9(S)-HODE	Cutaneous NR	3.44006	0.286486
	9(S)-HODE	Acral NR	3.2321	0.343689
	9(S)-HODE	Mucosal R	3.15245	0.573704
	9(S)-HODE	Mucosal NR	2.84655	0.361975
	Arachidonic Acid (AA)	Cutaneous R	384.841	150.301
	Arachidonic Acid (AA)	Cutaneous NR	517.104	271.934
	Arachidonic Acid (AA)	Acral NR	379.427	212.044
	Arachidonic Acid (AA)	Mucosal R	507.984	225.07
	Arachidonic Acid (AA)	Mucosal NR	348.408	247.565
	Dihomo-γ-Linolenic Acid (DGLA)	Cutaneous R	304.075	238.408
	Dihomo-γ-Linolenic Acid (DGLA)	Cutaneous NR	252.856	133.025
	Dihomo-γ-Linolenic Acid (DGLA)	Acral NR	276.957	206.817
	Dihomo-γ-Linolenic Acid (DGLA)	Mucosal R	378.538	179.469
	Dihomo-γ-Linolenic Acid (DGLA)	Mucosal NR	293.854	243.545
	Docosahexaenoic Acid (DHA)	Cutaneous R	487	249.862
	Docosahexaenoic Acid (DHA)	Cutaneous NR	601.339	391.437
	Docosahexaenoic Acid (DHA)	Acral NR	701.544	408.153
	Docosahexaenoic Acid (DHA)	Mucosal R	1102.85	607.315
	Docosahexaenoic Acid (DHA)	Mucosal NR	854.336	661.626
	Docosapentaenoic Acid	Cutaneous R	174.134	120.916
	Docosapentaenoic Acid	Cutaneous NR	194.157	153.724
	Docosapentaenoic Acid	Acral NR	194.608	138.653
	Docosapentaenoic Acid	Mucosal R	309.563	167.408
	Docosapentaenoic Acid	Mucosal NR	227.769	220.119
	Eicosapentaenoic Acid (EPA)	Cutaneous R	48.4189	18.0563
	Eicosapentaenoic Acid (EPA)	Cutaneous NR	51.748	45.307
	Eicosapentaenoic Acid (EPA)	Acral NR	80.8682	51.1193
	Eicosapentaenoic Acid (EPA)	Mucosal R	110.929	63.2564
	Eicosapentaenoic Acid (EPA)	Mucosal NR	100.571	97.4892
	Leukotriene B4	Cutaneous R	1.85271	0.198278
	Leukotriene B4	Cutaneous NR	2.20453	0.563469
	Leukotriene B4	Acral NR	2.16869	0.843301
	Leukotriene B4	Mucosal R	1.96748	0.261804
	Leukotriene B4	Mucosal NR	1.73791	0.135625
	Linoleic Acid (LA)	Cutaneous R	7855.25	3833.53
	Linoleic Acid (LA)	Cutaneous NR	9631.58	4094.08
	Linoleic Acid (LA)	Acral NR	8184.02	4349.42
	Linoleic Acid (LA)	Mucosal R	10937.8	4383.2
	Linoleic Acid (LA)	Mucosal NR	8567.87	4106.96
	Maresin 1	Cutaneous R	0.0291919	0.0319769
	Maresin 1	Cutaneous NR	0.103625	0.0597769
	Maresin 1	Acral NR	0.0672731	0.0326508
	Maresin 1	Mucosal R	0.0406769	0.0162093
	Maresin 1	Mucosal NR	0.0423949	0.0439018
	Maresin 2	Cutaneous R	0.189955	0.1282
	Maresin 2	Cutaneous NR	0.419858	0.0318388
	Maresin 2	Acral NR	0.347965	0.181648
	Maresin 2	Mucosal R	0.365328	0.186967
	Maresin 2	Mucosal NR	0.311278	0.17188
	Prostaglandin A2	Cutaneous R	2.14954	0.792988
	Prostaglandin A2	Cutaneous NR	2.36673	0.650968
	Prostaglandin A2	Acral NR	3.54869	0.835609
	Prostaglandin A2	Mucosal R	2.96645	1.11444
	Prostaglandin A2	Mucosal NR	2.80465	0.950378
	Prostaglandin D2	Cutaneous R	1.15797	0.451865
	Prostaglandin D2	Cutaneous NR	1.52113	0.179268
	Prostaglandin D2	Acral NR	1.06134	0.366332
	Prostaglandin D2	Mucosal R	1.23346	0.472159
	Prostaglandin D2	Mucosal NR	0.999156	0.17228
	Prostaglandin E2	Cutaneous R	0.629378	0.284419
	Prostaglandin E2	Cutaneous NR	0.76731	0.324802
	Prostaglandin E2	Acral NR	0.562818	0.209285
	Prostaglandin E2	Mucosal R	0.601182	0.137081
	Prostaglandin E2	Mucosal NR	0.54115	0.138166
	Prostaglandin J2	Cutaneous R	0.705048	0.0326189
	Prostaglandin J2	Cutaneous NR	0.716476	0.0171645
	Prostaglandin J2	Acral NR	0.773373	0.0436267
	Prostaglandin J2	Mucosal R	0.790273	0.0450883
	Prostaglandin J2	Mucosal NR	0.781276	0.0389025
	Protectin D1	Cutaneous R	0.033147	0.0255461
	Protectin D1	Cutaneous NR	0.0664125	0.0261277
	Protectin D1	Acral NR	0.0713492	0.0278622
	Protectin D1	Mucosal R	0.0501894	0.0580736
	Protectin D1	Mucosal NR	0.247388	0.597342
	α-Linolenic Acid (ALA)	Cutaneous R	1140.18	700.37
	α-Linolenic Acid (ALA)	Cutaneous NR	1171.67	947.443
	α-Linolenic Acid (ALA)	Acral NR	1858.83	1404.67
	α-Linolenic Acid (ALA)	Mucosal R	2160.07	1551.98
	α-Linolenic Acid (ALA)	Mucosal NR	1543.32	1106.34

### Sheet: Kruskal-Wallis Results
	Lipid	H	p
	11β-13,14-dihydro-15-keto Prostaglandin F2α	1.95498	0.744039
	12(13)-DiHOME	3.61897	0.460021
	12(S)-HETE	2.86015	0.581494
	13-OxoODE	4.66379	0.323565
	13,14-dihydro-15-keto Prostaglandin D2	3.06475	0.547049
	13,14-dihydro-15-keto Prostaglandin F2α	2.02241	0.731636
	13(S)-HODE	6.34636	0.174732
	15-deoxy-12,14-Prostaglandin D2	5.9613	0.202057
	15-keto-Prostaglandin E2	1.51762	0.823515
	15(S)-HEPE	6.67452	0.154121
	15(S)-HETE	6.15345	0.187978
	17(S)-HDHA	1.12069	0.890976
	2,3-dinor-11β-Prostaglandin F2α	7.87395	0.0963064
	5(S)-HETE	3.43678	0.487556
	6-keto-Prostaglandin F1α	2.25539	0.688902
	9-OxoODE	4.87816	0.300029
	9(10)-DiHOME	3.1228	0.53749
	9(S)-HODE	5.46245	0.24305
	Arachidonic Acid (AA)	3.67337	0.452011
	Dihomo-γ-Linolenic Acid (DGLA)	1.44138	0.836972
	Docosahexaenoic Acid (DHA)	4.2251	0.376399
	Docosapentaenoic Acid	2.47069	0.649892
	Eicosapentaenoic Acid (EPA)	3.36245	0.499098
	Leukotriene B4	4.46724	0.346449
	Linoleic Acid (LA)	2.89119	0.576197
	Maresin 1	7.66303	0.104732
	Maresin 2	4.609	0.329817
	Prostaglandin A2	5.99981	0.199163
	Prostaglandin D2	4.59176	0.331805
	Prostaglandin E2	1.88448	0.756995
	Prostaglandin J2	11.6239	0.0203782
	Protectin D1	4.70628	0.318783
	α-Linolenic Acid (ALA)	1.69636	0.791379

### Sheet: Post Hoc Dunn Test Results
	Lipid	Group 1	Group 2	p
	11β-13,14-dihydro-15-keto Prostaglandin F2α	Cutaneous R	Cutaneous NR	0.872131
	11β-13,14-dihydro-15-keto Prostaglandin F2α	Cutaneous R	Acral NR	0.872131
	11β-13,14-dihydro-15-keto Prostaglandin F2α	Cutaneous R	Mucosal R	0.980874
	11β-13,14-dihydro-15-keto Prostaglandin F2α	Cutaneous R	Mucosal NR	0.872131
	11β-13,14-dihydro-15-keto Prostaglandin F2α	Cutaneous NR	Acral NR	0.872131
	11β-13,14-dihydro-15-keto Prostaglandin F2α	Cutaneous NR	Mucosal R	0.872131
	11β-13,14-dihydro-15-keto Prostaglandin F2α	Cutaneous NR	Mucosal NR	0.872131
	11β-13,14-dihydro-15-keto Prostaglandin F2α	Acral NR	Mucosal R	0.872131
	11β-13,14-dihydro-15-keto Prostaglandin F2α	Acral NR	Mucosal NR	0.872131
	11β-13,14-dihydro-15-keto Prostaglandin F2α	Mucosal R	Mucosal NR	0.872131
	12(13)-DiHOME	Cutaneous R	Cutaneous NR	0.918987
	12(13)-DiHOME	Cutaneous R	Acral NR	0.651584
	12(13)-DiHOME	Cutaneous R	Mucosal R	0.799054
	12(13)-DiHOME	Cutaneous R	Mucosal NR	0.686301
	12(13)-DiHOME	Cutaneous NR	Acral NR	0.651584
	12(13)-DiHOME	Cutaneous NR	Mucosal R	0.799054
	12(13)-DiHOME	Cutaneous NR	Mucosal NR	0.686301
	12(13)-DiHOME	Acral NR	Mucosal R	0.651584
	12(13)-DiHOME	Acral NR	Mucosal NR	0.686301
	12(13)-DiHOME	Mucosal R	Mucosal NR	0.686301
	12(S)-HETE	Cutaneous R	Cutaneous NR	0.742102
	12(S)-HETE	Cutaneous R	Acral NR	0.701674
	12(S)-HETE	Cutaneous R	Mucosal R	0.779219
	12(S)-HETE	Cutaneous R	Mucosal NR	0.779219
	12(S)-HETE	Cutaneous NR	Acral NR	0.701674
	12(S)-HETE	Cutaneous NR	Mucosal R	0.701674
	12(S)-HETE	Cutaneous NR	Mucosal NR	0.701674
	12(S)-HETE	Acral NR	Mucosal R	0.701674
	12(S)-HETE	Acral NR	Mucosal NR	0.701674
	12(S)-HETE	Mucosal R	Mucosal NR	0.909131
	13-OxoODE	Cutaneous R	Cutaneous NR	0.555675
	13-OxoODE	Cutaneous R	Acral NR	0.294298
	13-OxoODE	Cutaneous R	Mucosal R	0.478806
	13-OxoODE	Cutaneous R	Mucosal NR	0.294298
	13-OxoODE	Cutaneous NR	Acral NR	0.92022
	13-OxoODE	Cutaneous NR	Mucosal R	0.92022
	13-OxoODE	Cutaneous NR	Mucosal NR	0.92022
	13-OxoODE	Acral NR	Mucosal R	0.92022
	13-OxoODE	Acral NR	Mucosal NR	0.92022
	13-OxoODE	Mucosal R	Mucosal NR	0.92022
	13,14-dihydro-15-keto Prostaglandin D2	Cutaneous R	Cutaneous NR	0.691704
	13,14-dihydro-15-keto Prostaglandin D2	Cutaneous R	Acral NR	0.691704
	13,14-dihydro-15-keto Prostaglandin D2	Cutaneous R	Mucosal R	0.691704
	13,14-dihydro-15-keto Prostaglandin D2	Cutaneous R	Mucosal NR	0.691994
	13,14-dihydro-15-keto Prostaglandin D2	Cutaneous NR	Acral NR	0.691704
	13,14-dihydro-15-keto Prostaglandin D2	Cutaneous NR	Mucosal R	0.691994
	13,14-dihydro-15-keto Prostaglandin D2	Cutaneous NR	Mucosal NR	0.691704
	13,14-dihydro-15-keto Prostaglandin D2	Acral NR	Mucosal R	0.691994
	13,14-dihydro-15-keto Prostaglandin D2	Acral NR	Mucosal NR	0.691994
	13,14-dihydro-15-keto Prostaglandin D2	Mucosal R	Mucosal NR	0.691704
	13,14-dihydro-15-keto Prostaglandin F2α	Cutaneous R	Cutaneous NR	0.94594
	13,14-dihydro-15-keto Prostaglandin F2α	Cutaneous R	Acral NR	0.861572
	13,14-dihydro-15-keto Prostaglandin F2α	Cutaneous R	Mucosal R	0.861572
	13,14-dihydro-15-keto Prostaglandin F2α	Cutaneous R	Mucosal NR	0.861572
	13,14-dihydro-15-keto Prostaglandin F2α	Cutaneous NR	Acral NR	0.898935
	13,14-dihydro-15-keto Prostaglandin F2α	Cutaneous NR	Mucosal R	0.861572
	13,14-dihydro-15-keto Prostaglandin F2α	Cutaneous NR	Mucosal NR	0.861572
	13,14-dihydro-15-keto Prostaglandin F2α	Acral NR	Mucosal R	0.861572
	13,14-dihydro-15-keto Prostaglandin F2α	Acral NR	Mucosal NR	0.861572
	13,14-dihydro-15-keto Prostaglandin F2α	Mucosal R	Mucosal NR	0.942507
	13(S)-HODE	Cutaneous R	Cutaneous NR	0.503858
	13(S)-HODE	Cutaneous R	Acral NR	0.248343
	13(S)-HODE	Cutaneous R	Mucosal R	0.275648
	13(S)-HODE	Cutaneous R	Mucosal NR	0.503858
	13(S)-HODE	Cutaneous NR	Acral NR	0.7584
	13(S)-HODE	Cutaneous NR	Mucosal R	0.766381
	13(S)-HODE	Cutaneous NR	Mucosal NR	0.7584
	13(S)-HODE	Acral NR	Mucosal R	0.7584
	13(S)-HODE	Acral NR	Mucosal NR	0.386331
	13(S)-HODE	Mucosal R	Mucosal NR	0.503858
	15-deoxy-12,14-Prostaglandin D2	Cutaneous R	Cutaneous NR	0.458739
	15-deoxy-12,14-Prostaglandin D2	Cutaneous R	Acral NR	0.220181
	15-deoxy-12,14-Prostaglandin D2	Cutaneous R	Mucosal R	0.220181
	15-deoxy-12,14-Prostaglandin D2	Cutaneous R	Mucosal NR	0.458739
	15-deoxy-12,14-Prostaglandin D2	Cutaneous NR	Acral NR	0.942123
	15-deoxy-12,14-Prostaglandin D2	Cutaneous NR	Mucosal R	0.970374
	15-deoxy-12,14-Prostaglandin D2	Cutaneous NR	Mucosal NR	0.790648
	15-deoxy-12,14-Prostaglandin D2	Acral NR	Mucosal R	0.913259
	15-deoxy-12,14-Prostaglandin D2	Acral NR	Mucosal NR	0.479133
	15-deoxy-12,14-Prostaglandin D2	Mucosal R	Mucosal NR	0.619816
	15-keto-Prostaglandin E2	Cutaneous R	Cutaneous NR	0.990123
	15-keto-Prostaglandin E2	Cutaneous R	Acral NR	0.87941
	15-keto-Prostaglandin E2	Cutaneous R	Mucosal R	0.87941
	15-keto-Prostaglandin E2	Cutaneous R	Mucosal NR	0.87941
	15-keto-Prostaglandin E2	Cutaneous NR	Acral NR	0.87941
	15-keto-Prostaglandin E2	Cutaneous NR	Mucosal R	0.87941
	15-keto-Prostaglandin E2	Cutaneous NR	Mucosal NR	0.87941
	15-keto-Prostaglandin E2	Acral NR	Mucosal R	0.87941
	15-keto-Prostaglandin E2	Acral NR	Mucosal NR	0.990123
	15-keto-Prostaglandin E2	Mucosal R	Mucosal NR	0.87941
	15(S)-HEPE	Cutaneous R	Cutaneous NR	0.978314
	15(S)-HEPE	Cutaneous R	Acral NR	0.250539
	15(S)-HEPE	Cutaneous R	Mucosal R	0.250539
	15(S)-HEPE	Cutaneous R	Mucosal NR	0.75603
	15(S)-HEPE	Cutaneous NR	Acral NR	0.250539
	15(S)-HEPE	Cutaneous NR	Mucosal R	0.250539
	15(S)-HEPE	Cutaneous NR	Mucosal NR	0.75603
	15(S)-HEPE	Acral NR	Mucosal R	0.978314
	15(S)-HEPE	Acral NR	Mucosal NR	0.250539
	15(S)-HEPE	Mucosal R	Mucosal NR	0.250539
	15(S)-HETE	Cutaneous R	Cutaneous NR	0.942666
	15(S)-HETE	Cutaneous R	Acral NR	0.253819
	15(S)-HETE	Cutaneous R	Mucosal R	0.942666
	15(S)-HETE	Cutaneous R	Mucosal NR	0.942666
	15(S)-HETE	Cutaneous NR	Acral NR	0.253819
	15(S)-HETE	Cutaneous NR	Mucosal R	0.942666
	15(S)-HETE	Cutaneous NR	Mucosal NR	0.942666
	15(S)-HETE	Acral NR	Mucosal R	0.253819
	15(S)-HETE	Acral NR	Mucosal NR	0.253819
	15(S)-HETE	Mucosal R	Mucosal NR	0.942666
	17(S)-HDHA	Cutaneous R	Cutaneous NR	0.885628
	17(S)-HDHA	Cutaneous R	Acral NR	0.885628
	17(S)-HDHA	Cutaneous R	Mucosal R	0.885628
	17(S)-HDHA	Cutaneous R	Mucosal NR	0.885628
	17(S)-HDHA	Cutaneous NR	Acral NR	0.885628
	17(S)-HDHA	Cutaneous NR	Mucosal R	0.885628
	17(S)-HDHA	Cutaneous NR	Mucosal NR	0.885628
	17(S)-HDHA	Acral NR	Mucosal R	0.885628
	17(S)-HDHA	Acral NR	Mucosal NR	0.885628
	17(S)-HDHA	Mucosal R	Mucosal NR	0.885628
	2,3-dinor-11β-Prostaglandin F2α	Cutaneous R	Cutaneous NR	0.448565
	2,3-dinor-11β-Prostaglandin F2α	Cutaneous R	Acral NR	0.779219
	2,3-dinor-11β-Prostaglandin F2α	Cutaneous R	Mucosal R	0.779219
	2,3-dinor-11β-Prostaglandin F2α	Cutaneous R	Mucosal NR	0.448565
	2,3-dinor-11β-Prostaglandin F2α	Cutaneous NR	Acral NR	0.448565
	2,3-dinor-11β-Prostaglandin F2α	Cutaneous NR	Mucosal R	0.448565
	2,3-dinor-11β-Prostaglandin F2α	Cutaneous NR	Mucosal NR	0.205255
	2,3-dinor-11β-Prostaglandin F2α	Acral NR	Mucosal R	0.956644
	2,3-dinor-11β-Prostaglandin F2α	Acral NR	Mucosal NR	0.205255
	2,3-dinor-11β-Prostaglandin F2α	Mucosal R	Mucosal NR	0.205255
	5(S)-HETE	Cutaneous R	Cutaneous NR	0.785804
	5(S)-HETE	Cutaneous R	Acral NR	0.651584
	5(S)-HETE	Cutaneous R	Mucosal R	0.651584
	5(S)-HETE	Cutaneous R	Mucosal NR	0.785804
	5(S)-HETE	Cutaneous NR	Acral NR	0.785804
	5(S)-HETE	Cutaneous NR	Mucosal R	0.852684
	5(S)-HETE	Cutaneous NR	Mucosal NR	0.785804
	5(S)-HETE	Acral NR	Mucosal R	0.785804
	5(S)-HETE	Acral NR	Mucosal NR	0.651584
	5(S)-HETE	Mucosal R	Mucosal NR	0.785804
	6-keto-Prostaglandin F1α	Cutaneous R	Cutaneous NR	0.84224
	6-keto-Prostaglandin F1α	Cutaneous R	Acral NR	0.84224
	6-keto-Prostaglandin F1α	Cutaneous R	Mucosal R	0.84224
	6-keto-Prostaglandin F1α	Cutaneous R	Mucosal NR	0.84224
	6-keto-Prostaglandin F1α	Cutaneous NR	Acral NR	0.769876
	6-keto-Prostaglandin F1α	Cutaneous NR	Mucosal R	0.769876
	6-keto-Prostaglandin F1α	Cutaneous NR	Mucosal NR	0.769876
	6-keto-Prostaglandin F1α	Acral NR	Mucosal R	0.926439
	6-keto-Prostaglandin F1α	Acral NR	Mucosal NR	0.926439
	6-keto-Prostaglandin F1α	Mucosal R	Mucosal NR	0.926439
	9-OxoODE	Cutaneous R	Cutaneous NR	0.786218
	9-OxoODE	Cutaneous R	Acral NR	0.411567
	9-OxoODE	Cutaneous R	Mucosal R	0.747386
	9-OxoODE	Cutaneous R	Mucosal NR	0.66175
	9-OxoODE	Cutaneous NR	Acral NR	0.411567
	9-OxoODE	Cutaneous NR	Mucosal R	0.686301
	9-OxoODE	Cutaneous NR	Mucosal NR	0.66175
	9-OxoODE	Acral NR	Mucosal R	0.411567
	9-OxoODE	Acral NR	Mucosal NR	0.550883
	9-OxoODE	Mucosal R	Mucosal NR	0.779945
	9(10)-DiHOME	Cutaneous R	Cutaneous NR	0.894696
	9(10)-DiHOME	Cutaneous R	Acral NR	0.896577
	9(10)-DiHOME	Cutaneous R	Mucosal R	0.760507
	9(10)-DiHOME	Cutaneous R	Mucosal NR	0.896577
	9(10)-DiHOME	Cutaneous NR	Acral NR	0.894696
	9(10)-DiHOME	Cutaneous NR	Mucosal R	0.896577
	9(10)-DiHOME	Cutaneous NR	Mucosal NR	0.894696
	9(10)-DiHOME	Acral NR	Mucosal R	0.760507
	9(10)-DiHOME	Acral NR	Mucosal NR	0.896577
	9(10)-DiHOME	Mucosal R	Mucosal NR	0.760507
	9(S)-HODE	Cutaneous R	Cutaneous NR	0.386331
	9(S)-HODE	Cutaneous R	Acral NR	0.440707
	9(S)-HODE	Cutaneous R	Mucosal R	0.553747
	9(S)-HODE	Cutaneous R	Mucosal NR	0.952381
	9(S)-HODE	Cutaneous NR	Acral NR	0.553747
	9(S)-HODE	Cutaneous NR	Mucosal R	0.440707
	9(S)-HODE	Cutaneous NR	Mucosal NR	0.386331
	9(S)-HODE	Acral NR	Mucosal R	0.610914
	9(S)-HODE	Acral NR	Mucosal NR	0.386331
	9(S)-HODE	Mucosal R	Mucosal NR	0.496735
	Arachidonic Acid (AA)	Cutaneous R	Cutaneous NR	0.725874
	Arachidonic Acid (AA)	Cutaneous R	Acral NR	0.96372
	Arachidonic Acid (AA)	Cutaneous R	Mucosal R	0.725874
	Arachidonic Acid (AA)	Cutaneous R	Mucosal NR	0.874881
	Arachidonic Acid (AA)	Cutaneous NR	Acral NR	0.725874
	Arachidonic Acid (AA)	Cutaneous NR	Mucosal R	0.96372
	Arachidonic Acid (AA)	Cutaneous NR	Mucosal NR	0.725874
	Arachidonic Acid (AA)	Acral NR	Mucosal R	0.725874
	Arachidonic Acid (AA)	Acral NR	Mucosal NR	0.874881
	Arachidonic Acid (AA)	Mucosal R	Mucosal NR	0.725874
	Dihomo-γ-Linolenic Acid (DGLA)	Cutaneous R	Cutaneous NR	1
	Dihomo-γ-Linolenic Acid (DGLA)	Cutaneous R	Acral NR	1
	Dihomo-γ-Linolenic Acid (DGLA)	Cutaneous R	Mucosal R	1
	Dihomo-γ-Linolenic Acid (DGLA)	Cutaneous R	Mucosal NR	1
	Dihomo-γ-Linolenic Acid (DGLA)	Cutaneous NR	Acral NR	1
	Dihomo-γ-Linolenic Acid (DGLA)	Cutaneous NR	Mucosal R	1
	Dihomo-γ-Linolenic Acid (DGLA)	Cutaneous NR	Mucosal NR	1
	Dihomo-γ-Linolenic Acid (DGLA)	Acral NR	Mucosal R	1
	Dihomo-γ-Linolenic Acid (DGLA)	Acral NR	Mucosal NR	1
	Dihomo-γ-Linolenic Acid (DGLA)	Mucosal R	Mucosal NR	1
	Docosahexaenoic Acid (DHA)	Cutaneous R	Cutaneous NR	0.844742
	Docosahexaenoic Acid (DHA)	Cutaneous R	Acral NR	0.702729
	Docosahexaenoic Acid (DHA)	Cutaneous R	Mucosal R	0.582409
	Docosahexaenoic Acid (DHA)	Cutaneous R	Mucosal NR	0.702729
	Docosahexaenoic Acid (DHA)	Cutaneous NR	Acral NR	0.844742
	Docosahexaenoic Acid (DHA)	Cutaneous NR	Mucosal R	0.643307
	Docosahexaenoic Acid (DHA)	Cutaneous NR	Mucosal NR	0.844742
	Docosahexaenoic Acid (DHA)	Acral NR	Mucosal R	0.643307
	Docosahexaenoic Acid (DHA)	Acral NR	Mucosal NR	0.950644
	Docosahexaenoic Acid (DHA)	Mucosal R	Mucosal NR	0.643307
	Docosapentaenoic Acid	Cutaneous R	Cutaneous NR	0.940121
	Docosapentaenoic Acid	Cutaneous R	Acral NR	0.940121
	Docosapentaenoic Acid	Cutaneous R	Mucosal R	0.808187
	Docosapentaenoic Acid	Cutaneous R	Mucosal NR	0.940121
	Docosapentaenoic Acid	Cutaneous NR	Acral NR	0.940121
	Docosapentaenoic Acid	Cutaneous NR	Mucosal R	0.940121
	Docosapentaenoic Acid	Cutaneous NR	Mucosal NR	0.940121
	Docosapentaenoic Acid	Acral NR	Mucosal R	0.808187
	Docosapentaenoic Acid	Acral NR	Mucosal NR	0.940121
	Docosapentaenoic Acid	Mucosal R	Mucosal NR	0.808187
	Eicosapentaenoic Acid (EPA)	Cutaneous R	Cutaneous NR	0.990123
	Eicosapentaenoic Acid (EPA)	Cutaneous R	Acral NR	0.608645
	Eicosapentaenoic Acid (EPA)	Cutaneous R	Mucosal R	0.608645
	Eicosapentaenoic Acid (EPA)	Cutaneous R	Mucosal NR	0.608645
	Eicosapentaenoic Acid (EPA)	Cutaneous NR	Acral NR	0.608645
	Eicosapentaenoic Acid (EPA)	Cutaneous NR	Mucosal R	0.608645
	Eicosapentaenoic Acid (EPA)	Cutaneous NR	Mucosal NR	0.608645
	Eicosapentaenoic Acid (EPA)	Acral NR	Mucosal R	0.608645
	Eicosapentaenoic Acid (EPA)	Acral NR	Mucosal NR	0.990123
	Eicosapentaenoic Acid (EPA)	Mucosal R	Mucosal NR	0.608645
	Leukotriene B4	Cutaneous R	Cutaneous NR	0.617301
	Leukotriene B4	Cutaneous R	Acral NR	0.96372
	Leukotriene B4	Cutaneous R	Mucosal R	0.720841
	Leukotriene B4	Cutaneous R	Mucosal NR	0.617301
	Leukotriene B4	Cutaneous NR	Acral NR	0.617301
	Leukotriene B4	Cutaneous NR	Mucosal R	0.720841
	Leukotriene B4	Cutaneous NR	Mucosal NR	0.463024
	Leukotriene B4	Acral NR	Mucosal R	0.720841
	Leukotriene B4	Acral NR	Mucosal NR	0.617301
	Leukotriene B4	Mucosal R	Mucosal NR	0.463024
	Linoleic Acid (LA)	Cutaneous R	Cutaneous NR	0.990123
	Linoleic Acid (LA)	Cutaneous R	Acral NR	0.990123
	Linoleic Acid (LA)	Cutaneous R	Mucosal R	0.76887
	Linoleic Acid (LA)	Cutaneous R	Mucosal NR	0.990123
	Linoleic Acid (LA)	Cutaneous NR	Acral NR	0.990123
	Linoleic Acid (LA)	Cutaneous NR	Mucosal R	0.990123
	Linoleic Acid (LA)	Cutaneous NR	Mucosal NR	0.990123
	Linoleic Acid (LA)	Acral NR	Mucosal R	0.76887
	Linoleic Acid (LA)	Acral NR	Mucosal NR	0.990123
	Linoleic Acid (LA)	Mucosal R	Mucosal NR	0.76887
	Maresin 1	Cutaneous R	Cutaneous NR	0.162757
	Maresin 1	Cutaneous R	Acral NR	0.162757
	Maresin 1	Cutaneous R	Mucosal R	0.499732
	Maresin 1	Cutaneous R	Mucosal NR	0.602839
	Maresin 1	Cutaneous NR	Acral NR	0.602839
	Maresin 1	Cutaneous NR	Mucosal R	0.265095
	Maresin 1	Cutaneous NR	Mucosal NR	0.162757
	Maresin 1	Acral NR	Mucosal R	0.304785
	Maresin 1	Acral NR	Mucosal NR	0.162757
	Maresin 1	Mucosal R	Mucosal NR	0.602839
	Maresin 2	Cutaneous R	Cutaneous NR	0.349109
	Maresin 2	Cutaneous R	Acral NR	0.349109
	Maresin 2	Cutaneous R	Mucosal R	0.349109
	Maresin 2	Cutaneous R	Mucosal NR	0.534479
	Maresin 2	Cutaneous NR	Acral NR	0.632267
	Maresin 2	Cutaneous NR	Mucosal R	0.632267
	Maresin 2	Cutaneous NR	Mucosal NR	0.601383
	Maresin 2	Acral NR	Mucosal R	0.963864
	Maresin 2	Acral NR	Mucosal NR	0.632267
	Maresin 2	Mucosal R	Mucosal NR	0.632267
	Prostaglandin A2	Cutaneous R	Cutaneous NR	0.770132
	Prostaglandin A2	Cutaneous R	Acral NR	0.187682
	Prostaglandin A2	Cutaneous R	Mucosal R	0.405214
	Prostaglandin A2	Cutaneous R	Mucosal NR	0.405214
	Prostaglandin A2	Cutaneous NR	Acral NR	0.405214
	Prostaglandin A2	Cutaneous NR	Mucosal R	0.770132
	Prostaglandin A2	Cutaneous NR	Mucosal NR	0.780533
	Prostaglandin A2	Acral NR	Mucosal R	0.405214
	Prostaglandin A2	Acral NR	Mucosal NR	0.405214
	Prostaglandin A2	Mucosal R	Mucosal NR	0.780533
	Prostaglandin D2	Cutaneous R	Cutaneous NR	0.511835
	Prostaglandin D2	Cutaneous R	Acral NR	0.795491
	Prostaglandin D2	Cutaneous R	Mucosal R	0.784219
	Prostaglandin D2	Cutaneous R	Mucosal NR	0.795491
	Prostaglandin D2	Cutaneous NR	Acral NR	0.421676
	Prostaglandin D2	Cutaneous NR	Mucosal R	0.511835
	Prostaglandin D2	Cutaneous NR	Mucosal NR	0.421676
	Prostaglandin D2	Acral NR	Mucosal R	0.511835
	Prostaglandin D2	Acral NR	Mucosal NR	0.990123
	Prostaglandin D2	Mucosal R	Mucosal NR	0.511835
	Prostaglandin E2	Cutaneous R	Cutaneous NR	0.894928
	Prostaglandin E2	Cutaneous R	Acral NR	0.894928
	Prostaglandin E2	Cutaneous R	Mucosal R	0.980874
	Prostaglandin E2	Cutaneous R	Mucosal NR	0.894928
	Prostaglandin E2	Cutaneous NR	Acral NR	0.894928
	Prostaglandin E2	Cutaneous NR	Mucosal R	0.894928
	Prostaglandin E2	Cutaneous NR	Mucosal NR	0.894928
	Prostaglandin E2	Acral NR	Mucosal R	0.894928
	Prostaglandin E2	Acral NR	Mucosal NR	0.915183
	Prostaglandin E2	Mucosal R	Mucosal NR	0.894928
	Prostaglandin J2	Cutaneous R	Cutaneous NR	0.990123
	Prostaglandin J2	Cutaneous R	Acral NR	0.0818012
	Prostaglandin J2	Cutaneous R	Mucosal R	0.043335
	Prostaglandin J2	Cutaneous R	Mucosal NR	0.0818012
	Prostaglandin J2	Cutaneous NR	Acral NR	0.147896
	Prostaglandin J2	Cutaneous NR	Mucosal R	0.0818012
	Prostaglandin J2	Cutaneous NR	Mucosal NR	0.147896
	Prostaglandin J2	Acral NR	Mucosal R	0.725568
	Prostaglandin J2	Acral NR	Mucosal NR	0.990123
	Prostaglandin J2	Mucosal R	Mucosal NR	0.725568
	Protectin D1	Cutaneous R	Cutaneous NR	0.539644
	Protectin D1	Cutaneous R	Acral NR	0.539644
	Protectin D1	Cutaneous R	Mucosal R	0.952203
	Protectin D1	Cutaneous R	Mucosal NR	0.581531
	Protectin D1	Cutaneous NR	Acral NR	0.952203
	Protectin D1	Cutaneous NR	Mucosal R	0.539644
	Protectin D1	Cutaneous NR	Mucosal NR	0.581531
	Protectin D1	Acral NR	Mucosal R	0.539644
	Protectin D1	Acral NR	Mucosal NR	0.581531
	Protectin D1	Mucosal R	Mucosal NR	0.581531
	α-Linolenic Acid (ALA)	Cutaneous R	Cutaneous NR	0.854311
	α-Linolenic Acid (ALA)	Cutaneous R	Acral NR	0.854311
	α-Linolenic Acid (ALA)	Cutaneous R	Mucosal R	0.854311
	α-Linolenic Acid (ALA)	Cutaneous R	Mucosal NR	0.854311
	α-Linolenic Acid (ALA)	Cutaneous NR	Acral NR	0.854311
	α-Linolenic Acid (ALA)	Cutaneous NR	Mucosal R	0.854311
	α-Linolenic Acid (ALA)	Cutaneous NR	Mucosal NR	0.854311
	α-Linolenic Acid (ALA)	Acral NR	Mucosal R	0.854311
	α-Linolenic Acid (ALA)	Acral NR	Mucosal NR	0.854311
	α-Linolenic Acid (ALA)	Mucosal R	Mucosal NR	0.854311
