## Supplementary Digital Content 6 for "Profiling serum oxylipin metabolites across melanoma subtypes and immunotherapy responders"

### Sheet: Descriptive Stats
	Lipid	Category	Pre vs On/Post ICI	Mean	SD
	11β-13,14-dihydro-15-keto Prostaglandin F2α	Cutaneous R	PRE	1.18308	0.447631
	11β-13,14-dihydro-15-keto Prostaglandin F2α	Cutaneous R	ON	1.10977	1.01394
	11β-13,14-dihydro-15-keto Prostaglandin F2α	Cutaneous NR	PRE	1.37536	0.675786
	11β-13,14-dihydro-15-keto Prostaglandin F2α	Cutaneous NR	ON	1.1002	0.173159
	11β-13,14-dihydro-15-keto Prostaglandin F2α	Acral NR	PRE	1.37139	0.66778
	11β-13,14-dihydro-15-keto Prostaglandin F2α	Acral NR	ON	0.930081	0.432786
	11β-13,14-dihydro-15-keto Prostaglandin F2α	Mucosal R	PRE	1.13391	0.128705
	11β-13,14-dihydro-15-keto Prostaglandin F2α	Mucosal R	ON	0.855427	0.133468
	11β-13,14-dihydro-15-keto Prostaglandin F2α	Mucosal NR	PRE	0.984992	0.357044
	11β-13,14-dihydro-15-keto Prostaglandin F2α	Mucosal NR	ON	1.14657	0.501021
	12(13)-DiHOME	Cutaneous R	PRE	5.14911	1.9926
	12(13)-DiHOME	Cutaneous R	ON	5.09886	1.92207
	12(13)-DiHOME	Cutaneous NR	PRE	4.0816	0.417017
	12(13)-DiHOME	Cutaneous NR	ON	4.54299	1.46956
	12(13)-DiHOME	Acral NR	PRE	7.10723	3.95851
	12(13)-DiHOME	Acral NR	ON	5.52631	1.02512
	12(13)-DiHOME	Mucosal R	PRE	12.5908	9.82752
	12(13)-DiHOME	Mucosal R	ON	2.52477	0.107978
	12(13)-DiHOME	Mucosal NR	PRE	5.94648	2.42842
	12(13)-DiHOME	Mucosal NR	ON	49.1318	86.9923
	12(S)-HETE	Cutaneous R	PRE	77.7358	54.6896
	12(S)-HETE	Cutaneous R	ON	113.058	126.147
	12(S)-HETE	Cutaneous NR	PRE	81.6024	2.59946
	12(S)-HETE	Cutaneous NR	ON	361.505	355.118
	12(S)-HETE	Acral NR	PRE	54.9097	82.4609
	12(S)-HETE	Acral NR	ON	37.2438	39.2889
	12(S)-HETE	Mucosal R	PRE	29.1112	14.216
	12(S)-HETE	Mucosal R	ON	68.5947	1.56989
	12(S)-HETE	Mucosal NR	PRE	36.9475	48.1996
	12(S)-HETE	Mucosal NR	ON	166.709	174.476
	13-OxoODE	Cutaneous R	PRE	19.0312	1.86063
	13-OxoODE	Cutaneous R	ON	19.2987	1.76606
	13-OxoODE	Cutaneous NR	PRE	21.6151	2.27964
	13-OxoODE	Cutaneous NR	ON	19.9896	2.90017
	13-OxoODE	Acral NR	PRE	22.4078	4.26526
	13-OxoODE	Acral NR	ON	21.3049	3.06307
	13-OxoODE	Mucosal R	PRE	28.6254	8.36659
	13-OxoODE	Mucosal R	ON	18.94	0.493966
	13-OxoODE	Mucosal NR	PRE	21.6709	1.39583
	13-OxoODE	Mucosal NR	ON	30.7782	20.0629
	13,14-dihydro-15-keto Prostaglandin D2	Cutaneous R	PRE	0.610551	0.471255
	13,14-dihydro-15-keto Prostaglandin D2	Cutaneous R	ON	0.814262	0.782745
	13,14-dihydro-15-keto Prostaglandin D2	Cutaneous NR	PRE	0.525093	0.061767
	13,14-dihydro-15-keto Prostaglandin D2	Cutaneous NR	ON	0.616853	0.0637814
	13,14-dihydro-15-keto Prostaglandin D2	Acral NR	PRE	0.501241	0.145882
	13,14-dihydro-15-keto Prostaglandin D2	Acral NR	ON	0.402214	0.113582
	13,14-dihydro-15-keto Prostaglandin D2	Mucosal R	PRE	0.411427	0.0889407
	13,14-dihydro-15-keto Prostaglandin D2	Mucosal R	ON	0.481317	0.0569009
	13,14-dihydro-15-keto Prostaglandin D2	Mucosal NR	PRE	0.422467	0.126945
	13,14-dihydro-15-keto Prostaglandin D2	Mucosal NR	ON	0.458483	0.207817
	13,14-dihydro-15-keto Prostaglandin F2α	Cutaneous R	PRE	1.23677	0.0618583
	13,14-dihydro-15-keto Prostaglandin F2α	Cutaneous R	ON	1.25435	0.265577
	13,14-dihydro-15-keto Prostaglandin F2α	Cutaneous NR	PRE	1.20776	0.0920923
	13,14-dihydro-15-keto Prostaglandin F2α	Cutaneous NR	ON	1.29806	0.084007
	13,14-dihydro-15-keto Prostaglandin F2α	Acral NR	PRE	1.20287	0.135413
	13,14-dihydro-15-keto Prostaglandin F2α	Acral NR	ON	1.07949	0.104902
	13,14-dihydro-15-keto Prostaglandin F2α	Mucosal R	PRE	1.17841	0.133689
	13,14-dihydro-15-keto Prostaglandin F2α	Mucosal R	ON	1.03015	0.0149868
	13,14-dihydro-15-keto Prostaglandin F2α	Mucosal NR	PRE	1.13059	0.0895507
	13,14-dihydro-15-keto Prostaglandin F2α	Mucosal NR	ON	0.864782	0.574237
	13(S)-HODE	Cutaneous R	PRE	1.75296	0.409512
	13(S)-HODE	Cutaneous R	ON	2.25645	0.578746
	13(S)-HODE	Cutaneous NR	PRE	2.17778	0.361188
	13(S)-HODE	Cutaneous NR	ON	2.54359	1.57534
	13(S)-HODE	Acral NR	PRE	2.7389	1.13328
	13(S)-HODE	Acral NR	ON	3.88551	2.65679
	13(S)-HODE	Mucosal R	PRE	3.82067	2.60009
	13(S)-HODE	Mucosal R	ON	2.26021	0.548231
	13(S)-HODE	Mucosal NR	PRE	2.80611	0.937111
	13(S)-HODE	Mucosal NR	ON	2.643	1.37025
	15-deoxy-12,14-Prostaglandin D2	Cutaneous R	PRE	0.45675	0.178462
	15-deoxy-12,14-Prostaglandin D2	Cutaneous R	ON	2.39592	3.19386
	15-deoxy-12,14-Prostaglandin D2	Cutaneous NR	PRE	1.27348	1.20612
	15-deoxy-12,14-Prostaglandin D2	Cutaneous NR	ON	0.626014	0.0726802
	15-deoxy-12,14-Prostaglandin D2	Acral NR	PRE	0.99197	0.850488
	15-deoxy-12,14-Prostaglandin D2	Acral NR	ON	0.839838	0.430938
	15-deoxy-12,14-Prostaglandin D2	Mucosal R	PRE	0.901734	0.431534
	15-deoxy-12,14-Prostaglandin D2	Mucosal R	ON	0.53135	0.211619
	15-deoxy-12,14-Prostaglandin D2	Mucosal NR	PRE	0.573195	0.201589
	15-deoxy-12,14-Prostaglandin D2	Mucosal NR	ON	0.621373	0.312401
	15-keto-Prostaglandin E2	Cutaneous R	PRE	1.56907	0.538388
	15-keto-Prostaglandin E2	Cutaneous R	ON	1.51887	0.784876
	15-keto-Prostaglandin E2	Cutaneous NR	PRE	1.19267	0.904301
	15-keto-Prostaglandin E2	Cutaneous NR	ON	1.78328	0.809203
	15-keto-Prostaglandin E2	Acral NR	PRE	0.953437	0.742466
	15-keto-Prostaglandin E2	Acral NR	ON	1.00244	0.635075
	15-keto-Prostaglandin E2	Mucosal R	PRE	0.996076	0.134351
	15-keto-Prostaglandin E2	Mucosal R	ON	1.24228	0.167827
	15-keto-Prostaglandin E2	Mucosal NR	PRE	0.916296	0.602382
	15-keto-Prostaglandin E2	Mucosal NR	ON	1.47865	1.1822
	15(S)-HEPE	Cutaneous R	PRE	1.83482	0.853882
	15(S)-HEPE	Cutaneous R	ON	2.82087	2.24268
	15(S)-HEPE	Cutaneous NR	PRE	1.83589	0.19906
	15(S)-HEPE	Cutaneous NR	ON	2.15378	0.0887969
	15(S)-HEPE	Acral NR	PRE	3.57504	1.68169
	15(S)-HEPE	Acral NR	ON	1.93097	0.906853
	15(S)-HEPE	Mucosal R	PRE	2.8018	0.545889
	15(S)-HEPE	Mucosal R	ON	2.4576	0.86448
	15(S)-HEPE	Mucosal NR	PRE	2.40653	0.772665
	15(S)-HEPE	Mucosal NR	ON	2.45228	0.992742
	15(S)-HETE	Cutaneous R	PRE	2.34537	0.208087
	15(S)-HETE	Cutaneous R	ON	2.91885	0.46773
	15(S)-HETE	Cutaneous NR	PRE	2.13201	0.450367
	15(S)-HETE	Cutaneous NR	ON	2.44468	0.366145
	15(S)-HETE	Acral NR	PRE	2.6918	0.293159
	15(S)-HETE	Acral NR	ON	2.40054	0.276247
	15(S)-HETE	Mucosal R	PRE	2.50786	0.231914
	15(S)-HETE	Mucosal R	ON	2.09937	0.0302367
	15(S)-HETE	Mucosal NR	PRE	2.26488	0.269519
	15(S)-HETE	Mucosal NR	ON	2.12494	0.214365
	17(S)-HDHA	Cutaneous R	PRE	1.42284	0.267136
	17(S)-HDHA	Cutaneous R	ON	1.80072	0.814102
	17(S)-HDHA	Cutaneous NR	PRE	1.38761	0.195182
	17(S)-HDHA	Cutaneous NR	ON	2.22764	0.0617681
	17(S)-HDHA	Acral NR	PRE	1.44644	0.368966
	17(S)-HDHA	Acral NR	ON	1.23878	0.451864
	17(S)-HDHA	Mucosal R	PRE	1.58235	0.0435005
	17(S)-HDHA	Mucosal R	ON	1.40522	0.183804
	17(S)-HDHA	Mucosal NR	PRE	1.54675	0.602261
	17(S)-HDHA	Mucosal NR	ON	1.96915	0.890494
	2,3-dinor-11β-Prostaglandin F2α	Cutaneous R	PRE	0.230406	0.0427442
	2,3-dinor-11β-Prostaglandin F2α	Cutaneous R	ON	0.357661	0.074789
	2,3-dinor-11β-Prostaglandin F2α	Cutaneous NR	PRE	0.357533	0.120476
	2,3-dinor-11β-Prostaglandin F2α	Cutaneous NR	ON	0.369931	0.0792618
	2,3-dinor-11β-Prostaglandin F2α	Acral NR	PRE	0.309086	0.144071
	2,3-dinor-11β-Prostaglandin F2α	Acral NR	ON	0.302569	0.138508
	2,3-dinor-11β-Prostaglandin F2α	Mucosal R	PRE	0.532476	0.292884
	2,3-dinor-11β-Prostaglandin F2α	Mucosal R	ON	0.18283	0.0615901
	2,3-dinor-11β-Prostaglandin F2α	Mucosal NR	PRE	0.207339	0.0509998
	2,3-dinor-11β-Prostaglandin F2α	Mucosal NR	ON	0.305967	0.125838
	5(S)-HETE	Cutaneous R	PRE	1.19311	0.294418
	5(S)-HETE	Cutaneous R	ON	2.85206	1.61986
	5(S)-HETE	Cutaneous NR	PRE	1.35334	0.228207
	5(S)-HETE	Cutaneous NR	ON	1.92315	1.45276
	5(S)-HETE	Acral NR	PRE	1.42169	0.373247
	5(S)-HETE	Acral NR	ON	1.3348	0.697525
	5(S)-HETE	Mucosal R	PRE	1.70081	0.287919
	5(S)-HETE	Mucosal R	ON	1.28856	0.563788
	5(S)-HETE	Mucosal NR	PRE	1.37417	0.48358
	5(S)-HETE	Mucosal NR	ON	1.55402	0.772633
	6-keto-Prostaglandin F1α	Cutaneous R	PRE	0.0972584	0.0509422
	6-keto-Prostaglandin F1α	Cutaneous R	ON	0.0996686	0.040664
	6-keto-Prostaglandin F1α	Cutaneous NR	PRE	0.0966237	0.0233283
	6-keto-Prostaglandin F1α	Cutaneous NR	ON	0.0719022	0.0313075
	6-keto-Prostaglandin F1α	Acral NR	PRE	0.0670216	0.0517458
	6-keto-Prostaglandin F1α	Acral NR	ON	0.0618265	0.0563406
	6-keto-Prostaglandin F1α	Mucosal R	PRE	0.0621716	0.0138792
	6-keto-Prostaglandin F1α	Mucosal R	ON	0.10837	0.0271979
	6-keto-Prostaglandin F1α	Mucosal NR	PRE	0.0604916	0.0417306
	6-keto-Prostaglandin F1α	Mucosal NR	ON	0.117258	0.0986768
	9-OxoODE	Cutaneous R	PRE	3.63685	1.50568
	9-OxoODE	Cutaneous R	ON	4.34156	1.97789
	9-OxoODE	Cutaneous NR	PRE	3.11764	0.119014
	9-OxoODE	Cutaneous NR	ON	3.75122	0.587412
	9-OxoODE	Acral NR	PRE	5.69045	2.5855
	9-OxoODE	Acral NR	ON	3.86276	0.907042
	9-OxoODE	Mucosal R	PRE	9.78802	8.31582
	9-OxoODE	Mucosal R	ON	1.89633	0.0622143
	9-OxoODE	Mucosal NR	PRE	3.95873	0.722764
	9-OxoODE	Mucosal NR	ON	19.0762	29.8629
	9(10)-DiHOME	Cutaneous R	PRE	25.1492	1.90601
	9(10)-DiHOME	Cutaneous R	ON	24.8684	1.65492
	9(10)-DiHOME	Cutaneous NR	PRE	25.0369	0.9878
	9(10)-DiHOME	Cutaneous NR	ON	23.357	1.0262
	9(10)-DiHOME	Acral NR	PRE	25.2097	1.92336
	9(10)-DiHOME	Acral NR	ON	24.3858	1.69396
	9(10)-DiHOME	Mucosal R	PRE	27.239	4.71099
	9(10)-DiHOME	Mucosal R	ON	22.8094	1.69873
	9(10)-DiHOME	Mucosal NR	PRE	25.5649	1.74771
	9(10)-DiHOME	Mucosal NR	ON	27.6281	3.61782
	9(S)-HODE	Cutaneous R	PRE	3.03124	0.440127
	9(S)-HODE	Cutaneous R	ON	3.10701	0.574046
	9(S)-HODE	Cutaneous NR	PRE	3.44006	0.286486
	9(S)-HODE	Cutaneous NR	ON	2.94871	0.29497
	9(S)-HODE	Acral NR	PRE	3.16341	0.335051
	9(S)-HODE	Acral NR	ON	3.16732	0.402172
	9(S)-HODE	Mucosal R	PRE	3.87513	0.673507
	9(S)-HODE	Mucosal R	ON	3.19503	0.577025
	9(S)-HODE	Mucosal NR	PRE	3.11996	0.33179
	9(S)-HODE	Mucosal NR	ON	3.29823	0.922104
	Arachidonic Acid (AA)	Cutaneous R	PRE	446.864	103.945
	Arachidonic Acid (AA)	Cutaneous R	ON	494.696	73.3957
	Arachidonic Acid (AA)	Cutaneous NR	PRE	517.104	271.934
	Arachidonic Acid (AA)	Cutaneous NR	ON	513.377	107.399
	Arachidonic Acid (AA)	Acral NR	PRE	405.889	225.724
	Arachidonic Acid (AA)	Acral NR	ON	509.814	392.741
	Arachidonic Acid (AA)	Mucosal R	PRE	647.05	159.174
	Arachidonic Acid (AA)	Mucosal R	ON	464.536	106.128
	Arachidonic Acid (AA)	Mucosal NR	PRE	461.682	319.927
	Arachidonic Acid (AA)	Mucosal NR	ON	360.242	86.1256
	Dihomo-γ-Linolenic Acid (DGLA)	Cutaneous R	PRE	382.519	219.857
	Dihomo-γ-Linolenic Acid (DGLA)	Cutaneous R	ON	360.07	111.116
	Dihomo-γ-Linolenic Acid (DGLA)	Cutaneous NR	PRE	252.856	133.025
	Dihomo-γ-Linolenic Acid (DGLA)	Cutaneous NR	ON	202.854	3.16161
	Dihomo-γ-Linolenic Acid (DGLA)	Acral NR	PRE	306.177	216.94
	Dihomo-γ-Linolenic Acid (DGLA)	Acral NR	ON	399.552	428.406
	Dihomo-γ-Linolenic Acid (DGLA)	Mucosal R	PRE	457.333	54.566
	Dihomo-γ-Linolenic Acid (DGLA)	Mucosal R	ON	323.75	96.8875
	Dihomo-γ-Linolenic Acid (DGLA)	Mucosal NR	PRE	422.884	319.783
	Dihomo-γ-Linolenic Acid (DGLA)	Mucosal NR	ON	302.269	180.232
	Docosahexaenoic Acid (DHA)	Cutaneous R	PRE	600.144	129.757
	Docosahexaenoic Acid (DHA)	Cutaneous R	ON	627.564	126.338
	Docosahexaenoic Acid (DHA)	Cutaneous NR	PRE	601.339	391.437
	Docosahexaenoic Acid (DHA)	Cutaneous NR	ON	354.518	223.62
	Docosahexaenoic Acid (DHA)	Acral NR	PRE	731.15	449.069
	Docosahexaenoic Acid (DHA)	Acral NR	ON	997.192	983.131
	Docosahexaenoic Acid (DHA)	Mucosal R	PRE	1569.81	828.251
	Docosahexaenoic Acid (DHA)	Mucosal R	ON	808.919	102.833
	Docosahexaenoic Acid (DHA)	Mucosal NR	PRE	1341.69	739.641
	Docosahexaenoic Acid (DHA)	Mucosal NR	ON	643.498	287.55
	Docosapentaenoic Acid	Cutaneous R	PRE	217.519	103.138
	Docosapentaenoic Acid	Cutaneous R	ON	215.735	88.964
	Docosapentaenoic Acid	Cutaneous NR	PRE	194.157	153.724
	Docosapentaenoic Acid	Cutaneous NR	ON	104.491	79.0638
	Docosapentaenoic Acid	Acral NR	PRE	211.415	148.027
	Docosapentaenoic Acid	Acral NR	ON	304.429	319.853
	Docosapentaenoic Acid	Mucosal R	PRE	354.534	126.884
	Docosapentaenoic Acid	Mucosal R	ON	263.82	24.5806
	Docosapentaenoic Acid	Mucosal NR	PRE	380.72	261.566
	Docosapentaenoic Acid	Mucosal NR	ON	153.642	79.6008
	Eicosapentaenoic Acid (EPA)	Cutaneous R	PRE	55.6725	13.1665
	Eicosapentaenoic Acid (EPA)	Cutaneous R	ON	65.4335	12.5916
	Eicosapentaenoic Acid (EPA)	Cutaneous NR	PRE	51.748	45.307
	Eicosapentaenoic Acid (EPA)	Cutaneous NR	ON	74.0194	67.6123
	Eicosapentaenoic Acid (EPA)	Acral NR	PRE	88.8656	52.79
	Eicosapentaenoic Acid (EPA)	Acral NR	ON	109.719	107.136
	Eicosapentaenoic Acid (EPA)	Mucosal R	PRE	136.02	65.5002
	Eicosapentaenoic Acid (EPA)	Mucosal R	ON	78.9486	11.7728
	Eicosapentaenoic Acid (EPA)	Mucosal NR	PRE	158.697	125.145
	Eicosapentaenoic Acid (EPA)	Mucosal NR	ON	80.2844	40.585
	Leukotriene B4	Cutaneous R	PRE	1.88198	0.232018
	Leukotriene B4	Cutaneous R	ON	4.20415	4.34528
	Leukotriene B4	Cutaneous NR	PRE	2.20453	0.563469
	Leukotriene B4	Cutaneous NR	ON	2.82321	0.13952
	Leukotriene B4	Acral NR	PRE	2.28311	0.889249
	Leukotriene B4	Acral NR	ON	1.99981	0.793126
	Leukotriene B4	Mucosal R	PRE	2.0964	0.146165
	Leukotriene B4	Mucosal R	ON	1.74728	0.374649
	Leukotriene B4	Mucosal NR	PRE	1.67894	0.120282
	Leukotriene B4	Mucosal NR	ON	1.854	0.297313
	Linoleic Acid (LA)	Cutaneous R	PRE	9767.05	337.919
	Linoleic Acid (LA)	Cutaneous R	ON	8454.67	2804.84
	Linoleic Acid (LA)	Cutaneous NR	PRE	9631.58	4094.08
	Linoleic Acid (LA)	Cutaneous NR	ON	4008.39	2616.44
	Linoleic Acid (LA)	Acral NR	PRE	8369.44	4836.21
	Linoleic Acid (LA)	Acral NR	ON	9569.73	6972.98
	Linoleic Acid (LA)	Mucosal R	PRE	14962.1	1752.39
	Linoleic Acid (LA)	Mucosal R	ON	11470.9	1745.78
	Linoleic Acid (LA)	Mucosal NR	PRE	10471.9	5676.87
	Linoleic Acid (LA)	Mucosal NR	ON	8168.94	6305.73
	Maresin 1	Cutaneous R	PRE	0.0344187	0.0370118
	Maresin 1	Cutaneous R	ON	0.0936391	0.0743184
	Maresin 1	Cutaneous NR	PRE	0.103625	0.0597769
	Maresin 1	Cutaneous NR	ON	0.112448	0.0430787
	Maresin 1	Acral NR	PRE	0.0762888	0.026888
	Maresin 1	Acral NR	ON	0.0501906	0.0193062
	Maresin 1	Mucosal R	PRE	0.038446	0.0167017
	Maresin 1	Mucosal R	ON	0.0578744	0.0345796
	Maresin 1	Mucosal NR	PRE	0.0309209	0.0297487
	Maresin 1	Mucosal NR	ON	0.0560592	0.0372412
	Maresin 2	Cutaneous R	PRE	0.226309	0.129318
	Maresin 2	Cutaneous R	ON	0.414898	0.209648
	Maresin 2	Cutaneous NR	PRE	0.419858	0.0318388
	Maresin 2	Cutaneous NR	ON	0.573127	0.427703
	Maresin 2	Acral NR	PRE	0.384197	0.177198
	Maresin 2	Acral NR	ON	0.322324	0.13419
	Maresin 2	Mucosal R	PRE	0.465555	0.0246127
	Maresin 2	Mucosal R	ON	0.340054	0.0653433
	Maresin 2	Mucosal NR	PRE	0.301769	0.134917
	Maresin 2	Mucosal NR	ON	0.441687	0.254217
	Prostaglandin A2	Cutaneous R	PRE	1.75986	0.179203
	Prostaglandin A2	Cutaneous R	ON	4.40634	4.28351
	Prostaglandin A2	Cutaneous NR	PRE	2.36673	0.650968
	Prostaglandin A2	Cutaneous NR	ON	3.56491	1.89231
	Prostaglandin A2	Acral NR	PRE	3.71484	0.815933
	Prostaglandin A2	Acral NR	ON	2.62735	1.04246
	Prostaglandin A2	Mucosal R	PRE	4.17524	1.66104
	Prostaglandin A2	Mucosal R	ON	2.40183	0.655038
	Prostaglandin A2	Mucosal NR	PRE	3.16664	1.10056
	Prostaglandin A2	Mucosal NR	ON	3.51917	1.02385
	Prostaglandin D2	Cutaneous R	PRE	1.22781	0.526318
	Prostaglandin D2	Cutaneous R	ON	2.1053	1.88103
	Prostaglandin D2	Cutaneous NR	PRE	1.52113	0.179268
	Prostaglandin D2	Cutaneous NR	ON	0.781116	1.10466
	Prostaglandin D2	Acral NR	PRE	1.12105	0.375515
	Prostaglandin D2	Acral NR	ON	1.00974	0.646218
	Prostaglandin D2	Mucosal R	PRE	1.40896	0.764403
	Prostaglandin D2	Mucosal R	ON	1.0984	0.0315866
	Prostaglandin D2	Mucosal NR	PRE	1.05791	0.220545
	Prostaglandin D2	Mucosal NR	ON	1.2655	0.788914
	Prostaglandin E2	Cutaneous R	PRE	0.728982	0.248627
	Prostaglandin E2	Cutaneous R	ON	2.09606	2.72887
	Prostaglandin E2	Cutaneous NR	PRE	0.76731	0.324802
	Prostaglandin E2	Cutaneous NR	ON	0.655951	0.0997657
	Prostaglandin E2	Acral NR	PRE	0.586139	0.225102
	Prostaglandin E2	Acral NR	ON	0.650324	0.271836
	Prostaglandin E2	Mucosal R	PRE	0.677584	0.0635816
	Prostaglandin E2	Mucosal R	ON	0.635781	0.048552
	Prostaglandin E2	Mucosal NR	PRE	0.55329	0.12242
	Prostaglandin E2	Mucosal NR	ON	0.569117	0.36299
	Prostaglandin J2	Cutaneous R	PRE	0.694372	0.0302001
	Prostaglandin J2	Cutaneous R	ON	0.908287	0.312791
	Prostaglandin J2	Cutaneous NR	PRE	0.716476	0.0171645
	Prostaglandin J2	Cutaneous NR	ON	0.767503	0.0286809
	Prostaglandin J2	Acral NR	PRE	0.765584	0.0438649
	Prostaglandin J2	Acral NR	ON	0.773842	0.0592235
	Prostaglandin J2	Mucosal R	PRE	0.782314	0.00280356
	Prostaglandin J2	Mucosal R	ON	0.714504	0.0945079
	Prostaglandin J2	Mucosal NR	PRE	0.811198	0.0412537
	Prostaglandin J2	Mucosal NR	ON	0.725283	0.0412771
	Protectin D1	Cutaneous R	PRE	0.0441959	0.0156978
	Protectin D1	Cutaneous R	ON	0.206382	0.127227
	Protectin D1	Cutaneous NR	PRE	0.0664125	0.0261277
	Protectin D1	Cutaneous NR	ON	0.190518	0.0156446
	Protectin D1	Acral NR	PRE	0.0797691	0.0209442
	Protectin D1	Acral NR	ON	0.0558818	0.0243315
	Protectin D1	Mucosal R	PRE	0.029855	0.00159868
	Protectin D1	Mucosal R	ON	0.0883283	0.0936741
	Protectin D1	Mucosal NR	PRE	0.0361276	0.0243032
	Protectin D1	Mucosal NR	ON	0.102606	0.107266
	α-Linolenic Acid (ALA)	Cutaneous R	PRE	1466.41	311.83
	α-Linolenic Acid (ALA)	Cutaneous R	ON	1258.51	396.692
	α-Linolenic Acid (ALA)	Cutaneous NR	PRE	1171.67	947.443
	α-Linolenic Acid (ALA)	Cutaneous NR	ON	485.496	531.809
	α-Linolenic Acid (ALA)	Acral NR	PRE	1413.86	990.639
	α-Linolenic Acid (ALA)	Acral NR	ON	1688.34	1377.09
	α-Linolenic Acid (ALA)	Mucosal R	PRE	3562.2	1239.41
	α-Linolenic Acid (ALA)	Mucosal R	ON	1696.72	287.313
	α-Linolenic Acid (ALA)	Mucosal NR	PRE	2177.87	1450.65
	α-Linolenic Acid (ALA)	Mucosal NR	ON	1403.16	1530.67

### Sheet: Wilcoxon Test Results
	Lipid	Category	Z	p
	11β-13,14-dihydro-15-keto Prostaglandin F2α	Cutaneous R	4	0.75
	11β-13,14-dihydro-15-keto Prostaglandin F2α	Cutaneous NR	2	1
	11β-13,14-dihydro-15-keto Prostaglandin F2α	Acral NR	12	0.3125
	11β-13,14-dihydro-15-keto Prostaglandin F2α	Mucosal NR	3	0.625
	11β-13,14-dihydro-15-keto Prostaglandin F2α	Mucosal R	3	0.5
	12(13)-DiHOME	Cutaneous R	3	1
	12(13)-DiHOME	Cutaneous NR	1	1
	12(13)-DiHOME	Acral NR	9	0.8125
	12(13)-DiHOME	Mucosal NR	4	0.875
	12(13)-DiHOME	Mucosal R	3	0.5
	12(S)-HETE	Cutaneous R	3	1
	12(S)-HETE	Cutaneous NR	0	0.5
	12(S)-HETE	Acral NR	11	0.4375
	12(S)-HETE	Mucosal NR	3	0.625
	12(S)-HETE	Mucosal R	0	0.5
	13-OxoODE	Cutaneous R	3	1
	13-OxoODE	Cutaneous NR	2	1
	13-OxoODE	Acral NR	10	0.625
	13-OxoODE	Mucosal NR	3	0.625
	13-OxoODE	Mucosal R	3	0.5
	13,14-dihydro-15-keto Prostaglandin D2	Cutaneous R	2	0.75
	13,14-dihydro-15-keto Prostaglandin D2	Cutaneous NR	0	0.5
	13,14-dihydro-15-keto Prostaglandin D2	Acral NR	15	0.0625
	13,14-dihydro-15-keto Prostaglandin D2	Mucosal NR	3	0.625
	13,14-dihydro-15-keto Prostaglandin D2	Mucosal R	0	0.5
	13,14-dihydro-15-keto Prostaglandin F2α	Cutaneous R	3	1
	13,14-dihydro-15-keto Prostaglandin F2α	Cutaneous NR	1	1
	13,14-dihydro-15-keto Prostaglandin F2α	Acral NR	12	0.3125
	13,14-dihydro-15-keto Prostaglandin F2α	Mucosal NR	7	0.625
	13,14-dihydro-15-keto Prostaglandin F2α	Mucosal R	3	0.5
	13(S)-HODE	Cutaneous R	0	0.25
	13(S)-HODE	Cutaneous NR	1	1
	13(S)-HODE	Acral NR	4	0.4375
	13(S)-HODE	Mucosal NR	6	0.875
	13(S)-HODE	Mucosal R	2	1
	15-deoxy-12,14-Prostaglandin D2	Cutaneous R	1	0.5
	15-deoxy-12,14-Prostaglandin D2	Cutaneous NR	2	1
	15-deoxy-12,14-Prostaglandin D2	Acral NR	9	0.8125
	15-deoxy-12,14-Prostaglandin D2	Mucosal NR	4	0.875
	15-deoxy-12,14-Prostaglandin D2	Mucosal R	3	0.5
	15-keto-Prostaglandin E2	Cutaneous R	4	0.75
	15-keto-Prostaglandin E2	Cutaneous NR	0	0.5
	15-keto-Prostaglandin E2	Acral NR	6	0.8125
	15-keto-Prostaglandin E2	Mucosal NR	3	0.625
	15-keto-Prostaglandin E2	Mucosal R	0	0.5
	15(S)-HEPE	Cutaneous R	2	0.75
	15(S)-HEPE	Cutaneous NR	0	0.5
	15(S)-HEPE	Acral NR	15	0.0625
	15(S)-HEPE	Mucosal NR	4	0.875
	15(S)-HEPE	Mucosal R	2	1
	15(S)-HETE	Cutaneous R	0	0.25
	15(S)-HETE	Cutaneous NR	1	1
	15(S)-HETE	Acral NR	13	0.1875
	15(S)-HETE	Mucosal NR	7	0.625
	15(S)-HETE	Mucosal R	3	0.5
	17(S)-HDHA	Cutaneous R	1	0.5
	17(S)-HDHA	Cutaneous NR	0	0.5
	17(S)-HDHA	Acral NR	10	0.625
	17(S)-HDHA	Mucosal NR	2	0.375
	17(S)-HDHA	Mucosal R	3	0.5
	2,3-dinor-11β-Prostaglandin F2α	Cutaneous R	0	0.25
	2,3-dinor-11β-Prostaglandin F2α	Cutaneous NR	1	1
	2,3-dinor-11β-Prostaglandin F2α	Acral NR	6	0.8125
	2,3-dinor-11β-Prostaglandin F2α	Mucosal NR	0	0.125
	2,3-dinor-11β-Prostaglandin F2α	Mucosal R	3	0.5
	5(S)-HETE	Cutaneous R	0	0.25
	5(S)-HETE	Cutaneous NR	1	1
	5(S)-HETE	Acral NR	9	0.8125
	5(S)-HETE	Mucosal NR	5	1
	5(S)-HETE	Mucosal R	2	1
	6-keto-Prostaglandin F1α	Cutaneous R	3	1
	6-keto-Prostaglandin F1α	Cutaneous NR	3	0.5
	6-keto-Prostaglandin F1α	Acral NR	7	1
	6-keto-Prostaglandin F1α	Mucosal NR	2	0.375
	6-keto-Prostaglandin F1α	Mucosal R	0	0.5
	9-OxoODE	Cutaneous R	3	1
	9-OxoODE	Cutaneous NR	0	0.5
	9-OxoODE	Acral NR	13	0.1875
	9-OxoODE	Mucosal NR	3	0.625
	9-OxoODE	Mucosal R	3	0.5
	9(10)-DiHOME	Cutaneous R	3	1
	9(10)-DiHOME	Cutaneous NR	3	0.5
	9(10)-DiHOME	Acral NR	12	0.3125
	9(10)-DiHOME	Mucosal NR	3	0.625
	9(10)-DiHOME	Mucosal R	2	1
	9(S)-HODE	Cutaneous R	2	0.75
	9(S)-HODE	Cutaneous NR	3	0.5
	9(S)-HODE	Acral NR	8	1
	9(S)-HODE	Mucosal NR	6	0.875
	9(S)-HODE	Mucosal R	2	1
	Arachidonic Acid (AA)	Cutaneous R	2	0.75
	Arachidonic Acid (AA)	Cutaneous NR	2	1
	Arachidonic Acid (AA)	Acral NR	6	0.8125
	Arachidonic Acid (AA)	Mucosal NR	7	0.625
	Arachidonic Acid (AA)	Mucosal R	2	1
	Dihomo-γ-Linolenic Acid (DGLA)	Cutaneous R	3	1
	Dihomo-γ-Linolenic Acid (DGLA)	Cutaneous NR	2	1
	Dihomo-γ-Linolenic Acid (DGLA)	Acral NR	7	1
	Dihomo-γ-Linolenic Acid (DGLA)	Mucosal NR	7	0.625
	Dihomo-γ-Linolenic Acid (DGLA)	Mucosal R	3	0.5
	Docosahexaenoic Acid (DHA)	Cutaneous R	2	0.75
	Docosahexaenoic Acid (DHA)	Cutaneous NR	2	1
	Docosahexaenoic Acid (DHA)	Acral NR	5	0.625
	Docosahexaenoic Acid (DHA)	Mucosal NR	9	0.25
	Docosahexaenoic Acid (DHA)	Mucosal R	3	0.5
	Docosapentaenoic Acid	Cutaneous R	3	1
	Docosapentaenoic Acid	Cutaneous NR	2	1
	Docosapentaenoic Acid	Acral NR	5	0.625
	Docosapentaenoic Acid	Mucosal NR	9	0.25
	Docosapentaenoic Acid	Mucosal R	2	1
	Eicosapentaenoic Acid (EPA)	Cutaneous R	0	0.25
	Eicosapentaenoic Acid (EPA)	Cutaneous NR	1	1
	Eicosapentaenoic Acid (EPA)	Acral NR	6	0.8125
	Eicosapentaenoic Acid (EPA)	Mucosal NR	9	0.25
	Eicosapentaenoic Acid (EPA)	Mucosal R	3	0.5
	Leukotriene B4	Cutaneous R	3	1
	Leukotriene B4	Cutaneous NR	0	0.5
	Leukotriene B4	Acral NR	10	0.625
	Leukotriene B4	Mucosal NR	2	0.375
	Leukotriene B4	Mucosal R	3	0.5
	Linoleic Acid (LA)	Cutaneous R	5	0.5
	Linoleic Acid (LA)	Cutaneous NR	3	0.5
	Linoleic Acid (LA)	Acral NR	7	1
	Linoleic Acid (LA)	Mucosal NR	6	0.875
	Linoleic Acid (LA)	Mucosal R	3	0.5
	Maresin 1	Cutaneous R	1	0.5
	Maresin 1	Cutaneous NR	1	1
	Maresin 1	Acral NR	13	0.1875
	Maresin 1	Mucosal NR	2	0.375
	Maresin 1	Mucosal R	0	0.5
	Maresin 2	Cutaneous R	1	0.5
	Maresin 2	Cutaneous NR	1	1
	Maresin 2	Acral NR	14	0.125
	Maresin 2	Mucosal NR	2	0.375
	Maresin 2	Mucosal R	3	0.5
	Prostaglandin A2	Cutaneous R	1	0.5
	Prostaglandin A2	Cutaneous NR	1	1
	Prostaglandin A2	Acral NR	12	0.3125
	Prostaglandin A2	Mucosal NR	6	0.875
	Prostaglandin A2	Mucosal R	3	0.5
	Prostaglandin D2	Cutaneous R	3	1
	Prostaglandin D2	Cutaneous NR	3	0.5
	Prostaglandin D2	Acral NR	9	0.8125
	Prostaglandin D2	Mucosal NR	3	0.625
	Prostaglandin D2	Mucosal R	2	1
	Prostaglandin E2	Cutaneous R	3	1
	Prostaglandin E2	Cutaneous NR	2	1
	Prostaglandin E2	Acral NR	6	0.8125
	Prostaglandin E2	Mucosal NR	6	0.875
	Prostaglandin E2	Mucosal R	2	1
	Prostaglandin J2	Cutaneous R	1	0.5
	Prostaglandin J2	Cutaneous NR	0	0.5
	Prostaglandin J2	Acral NR	6	0.8125
	Prostaglandin J2	Mucosal NR	9	0.25
	Prostaglandin J2	Mucosal R	2	1
	Protectin D1	Cutaneous R	0	0.25
	Protectin D1	Cutaneous NR	0	0.5
	Protectin D1	Acral NR	12	0.3125
	Protectin D1	Mucosal NR	3	0.625
	Protectin D1	Mucosal R	1	1
	α-Linolenic Acid (ALA)	Cutaneous R	5	0.5
	α-Linolenic Acid (ALA)	Cutaneous NR	2	1
	α-Linolenic Acid (ALA)	Acral NR	5	0.625
	α-Linolenic Acid (ALA)	Mucosal NR	6	0.875
	α-Linolenic Acid (ALA)	Mucosal R	3	0.5
